# Sub-lethal pyrethroid exposure and ageing lead to pronounced changes in gene expression in insecticide resistance *Anopheles coluzzii*

**DOI:** 10.1101/2020.08.14.250852

**Authors:** V A Ingham, F Brown, H Ranson

## Abstract

**Background:** Malaria control is heavily reliant on the use of insecticides that target and kill the adult female Anopheline vector. The intensive use of insecticides of the pyrethroid class has led to widespread resistance in mosquito populations. The intensity of pyrethroid resistance in some settings in Africa means mosquitoes can contact bednets treated with this insecticide class multiple times with minimal mortality effects. However, the sublethal exposure may affect other traits controlling the vectorial capacity or fitness of the mosquito.

**Results:** Here we show that sublethal exposure of a highly resistant *Anopheles coluzzii* population originally from Burkina Faso to the pyrethroid deltamethrin results in large and sustained changes to transcript expression. We identify five clear patterns in the data showing changes to transcripts relating to: DNA repair, respiration, translation, ion transport and oxioreductase processes. Further, we highlight differential regulation of transcripts from detoxification families previously linked with insecticide resistance, in addition to clear down-regulation of the oxidative phosphorylation pathway both indicative of changes in metabolism post-exposure. Finally, we show that both ageing and diel cycle have major effects on known insecticide resistance related transcripts.

**Conclusion:** Sub-lethal pyrethroid exposure, ageing and the diel cycle results in large-scale changes in the transcriptome of the major malaria vector *Anopheles coluzzii*. Our data strongly supports further phenotypic studies on how transcriptional changes such as reduced expression of the oxidative phosphorylation pathway or pyrethroid induced changes to redox state might impact key mosquito traits, such as vectorial capacity and life history traits.
