## Additional Files for "Sub-lethal pyrethroid exposure and ageing lead to pronounced changes in gene expression in insecticide resistance *Anopheles coluzzii*": Additional File 2.xlsx

### Sheet: Sheet1
Additional File 2: Mfuzz cluster membership and associated enrichments. Cluster ID corresponding to visual display, significant GO term enrichments for each of Biological Processes, Cellular Component and Molecular Function, significant KEGG pathway enrichment and significant InerPro domains. Pattern describes the general pattern seen in the cluster. All p values are shown in brackets with BH adj…
Cluster	GO Enrichment Biological Process	GO Enrichment Cellular Component	GO Enrichment Molecular Function	KEGG Pathway	InterPro Domain	Pattern
1	None	None	None	None	None	Small overall increase in expression with troughs at 12 and 48 hours
2	Translation (2.8e-2)	Cytosolic large ribosomal subunit (1.7e-3)	Structural component of risbosome (1.5e-4)	Valine, leucine and isoleucine degradation (4.6e-4); Ribosome (1.6e-3); Fatty acid degradation (1.9e-2)	None	Strong induction from 4-hours
3	None	None	None	None	None	Down-regulation between 4-24 hours
4	None	Nucleus (2.6e-3); nucleolus (6.4e-3)	None	Ribosome biogenesis in eukaryotes (7.6e-3); Pyrimidine metabolism (6.9e-3)	None	Strong induction from 4-hours
5	Glycolytic proces (4.9e-4); larval midgut histolysis (1.1e-2); Mitochondrial electron transport, cytochrome c to oxygen (3.6e-2); TCA cycle (4e-2)	None	NADH dehydrogenase (ubiquinone) activity (2.2e-2)	Oxidative phosphorylation (2e-12); Metbolic Pathways (1e-10); Carbon metabolism (3.6e-6); Gylcolysis/gluconeogenesis (1.9e-5); Biosynthesis of antibiotics (8-e4); Galactose metabolism (4.2e-3); TCA cycle (1.3e-2); Biosynthesis of amino acids (1.2e-2); Sucrose and starch metabolism (1.8e-2); Pentose phosphate pathway (2.2e-2)	None	Global trend for down regulation
6	Peptide catabolic process (3e-2)	None	Metalloaminopeptidase activity (5.2e-3); Peptide binding (1.8e-2)	Carbon metabolism (3.2e-5); TCA cycle (3.7e-5); Metabolic pathways (8.5e-3); Biosynthesis of antibiotics (7e-3)	Peptidase M1 (3.4e-2)	Global trend for down regulation
7	None	Cell junction (2.4e-3)	Calcium ion binding (2.3e-5)	Neuroactive ligand-receptor interaction (1.8e-3); Dorso-ventral axis formation (1.1e-2); Wnt signalling pathway (3.8e-2)	Immunoglobin-like fold (2e-6); Ion transport domain (1.8e-3); Src homology-3 domain (3.7e-3); Epidermal-like growth factor domain (5.4e-3); Voltage-dependent potassium channel (4.8e-3); Pleckstrin homology-like domain (5.5e-3); Fibronectin type III (3.6e-2)	Strong down regulation from 4-hours
8	None	Prefoldin complex (4.5e-2)	RNA binding (4.2e-2); Nucleic acid binding (4e-2)	DNA replication (2.5e-4); Nucleotide excision repair (2.9e-2)	None	Up-regulation between 4 and 48-hours
9	None	None	Metal ion binding (6.9e-3)	None	Zinc finger (1.1e-2)	Up-regulation between 4-24 hours
10	None	None	None	None	None	Slight increase in expression between 30mins and 8-hours
11	None	None	None	None	None	Two troughs at 12 and 48-hours
12	Mitochondrial electron transport chain (ubiquinol to cytochrome c) (9.9e-4)	Extracellular region (1.9e-2)	None	Oxidative phosphorylation (1.6e-6); Metabolic pathways (3.1e-2)	Chitin binding domain (3e-2)	Global trend for down regulation
13	None	None	Heme binding (8.1e-3); Oxidoreductase activity (7.6e-3); Glutathione peroxidase actiity (1.9e-2); Monooxygenase activity (1.5e-2); Glutathione transferase activity (2.7e-2); Iron ion binding (3.1e-2)	None	Cytochrome P450 (1.6e-2); Pyridine nucleotide-disulphide oxidoreductase (2.7e-2)	Up-regulation after 24 hours
14	None	None	None	None	None	Peak expression at 12-hours
15	None	None	None	Carbon metabolism (4.1e-2)	None	Peaks at 12 and 48-hours
16	Glutathione metabolic process (7.11e-3); Modulation of synpatic transmission (6.1e-3); Synapse assembly (8.6e-3); Neuron cell-cell adhesion (8.6e-3)	Cell surface (1.6e-2); Synapse (2.2e-2)	Heme binding (7.7e-4); Oxidoreductase activity (1.4e-3); Iron ion binding (1.4e-3); Monooxygenase activity (1.3e-3); Neurexin family protein binding (2.9e-3); Glutethione transferase activity (3.6e-3); Receptor activity (7.7e-3); Hydrolase activity (8.7e-3); Carboxylic ester hydrolase activity (1.3e-2); Glutathione peroxidase activity (4.2e-2)		Cytochrome P450 (7.2e-3); Carboxylesterase, type B (1.5e-2); Glutathione-S-transferase (2.3e-2); Carbon-nitrogen hydrolase (1.9e-2); WD40-repeat-containing domain (3.2e-2)	Strong peak at 48-hours
17	DNA repair (8.4e-3); DNA recombination (1.9e-2)	Nucleus (2.4e-4)	None	None	None	Global trend for up-regulation
18	None	None	None	None	Armadillo-type fold (2.9e-2)	Strong peak at 24-hours
19	Response to DDT (4.8e-2); Insecticide catabolic process (4.8e-2)	Integral component of the plasma membrane (1e-2)	Monooxygenase activity (1e-5); Oxidoreductase activity (1.5e-5); Heme binding (2.5e-4); Iron ion binding (2.3e-4); Alkaline phosphatase activity (2.9e-3); Organic anion transmembrane transporter (2.1e-2)	Folate biosynthesis (2.6e-2)	Cytochrome P450 (2.4e-6); Major facilitator superfamily (4.8e-6); Alkaline phosphatase (3.7e-3)	Strong peak at 12-hours
20	None	Mitochondrion (1.3e-2)	None	Fatty acid degradation (1.6e-2); Valine, leucine and isoleucine degradation (1.8e-2); Biosynthesis of antibiotics (2.6e-2); Propanoate metabolism (2.4e-2); Fatty acid metabolism (2.2e-2)	None	Up-regulation from 24-hours
