## Additional Files for "Sub-lethal pyrethroid exposure and ageing lead to pronounced changes in gene expression in insecticide resistance *Anopheles coluzzii*": Additional File 3.xlsx

### Sheet: Sheet1
Additional File 3: Transcripts significantly down-regulated at all time points. Transcript ID, gene name, gene description, fold change and adjusted p value for each time point.
Transcript ID	Gene Name	Gene Description	Immediate Fold Change	30 minutes Fold Change	1 hour Fold Change	2 hour Fold Change	4 hour Fold Change	8 hour Fold Change	12 hour Fold Change	24 hour Fold Change	48 hour Fold Change	72 hour Fold Change	Immediate Adjusted p value	30 minutes Adjusted p value	1 hour Adjusted p value	2 hour Adjusted p value	4 hour Adjusted p value	8 hour Adjusted p value	12 hour Adjusted p value	24 hour Adjusted p value	48 hour Adjusted p value	72 hour Adjusted p value
AGAP000992-RB			0.524663	0.524663	0.455973	0.395713	0.380679	0.233494	0.245447	0.531094	0.182902	0.227314	0.0195224	0.0195224	0.000950358	6.74e-05	9.37e-06	3.35e-10	5.85e-11	0.0025747	9.74e-14	2.51e-07
AGAP003318-RB			0.640413	0.640413	0.620585	0.581898	0.62606	0.549814	0.560679	0.755737	0.444981	0.525982	0.000461721	0.000461721	5.59e-05	7.89e-06	2.21e-05	5.86e-08	2.03e-08	0.0090897	8.58e-13	3.22e-06
AGAP003537-RB		Cys2His2 zinc finger developmental/cell cycle regulator, other [Source:VB Community Annotation]	0.642932	0.642932	0.689431	0.632378	0.704663	0.59515	0.581924	0.794047	0.60663	0.640599	0.000338916	0.000338916	0.0011763	5.07e-05	0.000795282	3.72e-07	2.73e-08	0.0252415	1.69e-07	0.00049204
AGAP004221-RA			0.527214	0.527214	0.569721	0.50743	0.593917	0.436578	0.435619	0.611185	0.400251	0.455112	0.000549278	0.000549278	0.00162951	9.31e-05	0.00127053	1.84e-07	3.27e-08	0.0016227	2.31e-09	7.37e-05
AGAP004597-RA		guanosine-3',5'-bis(diphosphate) 3'-pyrophosphohydrolase [Source:VB Community Annotation]	0.37513	0.37513	0.420637	0.290385	0.390191	0.105145	0.135082	0.490612	0.10829	0.118003	0.0166624	0.0166624	0.0237905	0.000477358	0.00412208	1.3e-10	2.32e-10	0.0262641	7.92e-12	3.71e-07
AGAP005207-RA		SCY1-like protein 2 [Source:VB Community Annotation]	0.554707	0.554707	0.671079	0.561307	0.69561	0.446619	0.542487	0.698274	0.472812	0.472387	0.000477566	0.000477566	0.0212665	0.000299761	0.0166469	4.82e-08	3.46e-06	0.0124333	3.86e-08	3.7e-05
AGAP006180-RA			0.376483	0.376483	0.369165	0.312435	0.356056	0.300849	0.37145	0.542155	0.396716	0.351503	0.000338916	0.000338916	8.1e-05	7.89e-06	1.24e-05	2.18e-07	2.82e-06	0.00765137	1e-05	0.000297866
AGAP006502-RA			0.344275	0.344275	0.377468	0.24326	0.279678	0.18167	0.237842	0.514388	0.277678	0.211736	0.00203928	0.00203928	0.00304931	1.22e-05	1.68e-05	1.33e-08	1.23e-07	0.0222141	1.42e-06	2.04e-05
AGAP006780-RA		isovaleryl-CoA dehydrogenase [Source:VB Community Annotation]	0.645573	0.645573	0.651909	0.585412	0.610365	0.60698	0.687745	0.72609	0.585066	0.563673	0.00134767	0.00134767	0.000891892	2.95e-05	2.49e-05	6.92e-06	0.00024928	0.00493032	4.57e-07	6.91e-05
AGAP006943-RA		acetyl-coenzyme A transporter [Source:VB Community Annotation]	0.823001	0.823001	0.841866	0.794133	0.826252	0.713028	0.666447	0.818436	0.732211	0.736579	0.0193409	0.0193409	0.0264048	0.00154063	0.00390766	1.59e-07	2.03e-10	0.00155063	1.89e-07	0.000139508
AGAP007006-RC		filamin [Source:VB Community Annotation]	0.68736	0.68736	0.669441	0.554422	0.609164	0.517597	0.533098	0.744144	0.535929	0.569817	0.0227702	0.0227702	0.00562057	2.94e-05	0.000111861	1.83e-07	1.03e-07	0.0189543	1.16e-07	0.000349252
AGAP007252-RA		chymotrypsin-like protein [Source:VB Community Annotation]	0.758769	0.758769	0.782543	0.732734	0.731944	0.695878	0.74414	0.810582	0.682554	0.65937	0.0337559	0.0337559	0.0398846	0.00594664	0.00185239	9.65e-05	0.000673938	0.0344296	1.56e-05	0.000659432
AGAP007383-RA			0.619171	0.619171	0.611818	0.538459	0.498305	0.513555	0.643628	0.687646	0.708889	0.525577	0.027864	0.027864	0.0120768	0.0009248	3.84e-05	2.75e-05	0.00273668	0.0249182	0.0203451	0.0018859
AGAP007478-RA			0.67938	0.67938	0.715826	0.753128	0.786485	0.554211	0.549412	0.792299	0.51694	0.709043	0.00194645	0.00194645	0.00537299	0.0221361	0.0302769	3.55e-08	3.19e-09	0.0267639	1.76e-10	0.0086762
AGAP008080-RA			0.724227	0.724227	0.719395	0.632534	0.670797	0.696282	0.698997	0.78301	0.699822	0.665929	0.0104195	0.0104195	0.00397428	3.55e-05	8.84e-05	0.000130349	6.3e-05	0.0139801	6.52e-05	0.00110222
AGAP008516-RA		nicotinate phosphoribosyltransferase [Source:VB Community Annotation]	0.678191	0.678191	0.72617	0.733538	0.73402	0.72922	0.55633	0.818557	0.772089	0.698386	6.84e-05	6.84e-05	0.00031706	0.00049278	0.00014282	3.56e-05	2.01e-12	0.0117749	0.000271337	0.00032723
AGAP009388-RA			0.73077	0.73077	0.712719	0.655129	0.582644	0.578603	0.672029	0.576972	0.739944	0.485019	0.031518	0.031518	0.00861929	0.000618341	2.25e-06	5.85e-07	5.9e-05	1.65e-06	0.0020538	6e-07
AGAP009549-RA			0.685221	0.685221	0.682835	0.567149	0.573041	0.513822	0.476495	0.645422	0.481036	0.520857	0.00657987	0.00657987	0.00268093	7.89e-06	1.62e-06	1.14e-08	5.65e-11	9.75e-05	6.81e-11	4.8e-06
AGAP011514-RA		Cytoplasmic actin [Source:UniProtKB/TrEMBL;Acc:A0A1S4H6U0]	0.362103	0.362103	0.493354	0.504351	0.283893	0.316392	0.343462	0.267677	0.455233	0.412291	0.000461721	0.000461721	0.0164285	0.0189423	9.49e-07	2e-06	2.4e-06	5.08e-07	0.000343519	0.00418063
AGAP012502-RA			0.392063	0.392063	0.442881	0.326916	0.400063	0.282196	0.422023	0.55266	0.364097	0.287931	0.000338916	0.000338916	0.000896123	7.89e-06	3.98e-05	2.09e-08	1.29e-05	0.00623218	5.8e-07	7.01e-06
AGAP012870-RA			0.263231	0.263231	0.436204	0.221371	0.471753	0.110356	0.164113	0.528707	0.237322	0.145486	6.84e-05	6.84e-05	0.00888682	1.56e-06	0.00774136	5.91e-12	4.49e-11	0.0189849	2.29e-08	2.44e-07
AGAP013073-RA			0.605775	0.605775	0.652594	0.611895	0.683033	0.623264	0.691884	0.791982	0.784544	0.600751	0.000195097	0.000195097	0.00060089	6.28e-05	0.000795335	1.1e-05	0.00021021	0.0401783	0.0145576	0.000256309
AGAP013232-RA			0.275815	0.275815	0.269999	0.203975	0.24933	0.185638	0.232914	0.426769	0.322613	0.217075	0.00194645	0.00194645	0.000771957	3.55e-05	8.96e-05	9.06e-07	4.32e-06	0.0139945	0.000254854	0.000436995
AGAP013258-RA			0.472577	0.472577	0.424389	0.475219	0.44735	0.425168	0.440224	0.603424	0.461596	0.463353	0.000338916	0.000338916	7.62e-06	9.51e-05	6.73e-06	6.88e-07	3.9e-07	0.00332394	1.33e-06	0.000401447
AGAP013468-RA		A disintegrin and metallopeptidase domain 9 (meltrin gamma) [Source:VB Community Annotation]	0.604905	0.604905	0.562344	0.497312	0.405917	0.579083	0.381183	0.66149	0.533801	0.451609	0.000582292	0.000582292	2.73e-05	1.56e-06	7.29e-11	6.24e-06	3.62e-13	0.000811351	8.44e-08	9.16e-07
AGAP028019-RA	CYP4H18	Cytochrome P450 [Source:UniProtKB/TrEMBL;Acc:A0A1S4HCN4]	0.723575	0.723575	0.704622	0.641985	0.705388	0.631789	0.741814	0.781456	0.685026	0.64064	0.0300072	0.0300072	0.00780916	0.000443417	0.00266235	2.34e-05	0.000575251	0.0311927	2.76e-05	0.000385468
