## Additional Files for "Sub-lethal pyrethroid exposure and ageing lead to pronounced changes in gene expression in insecticide resistance *Anopheles coluzzii*": Additional File 4.xlsx

### Sheet: Up-Regulated
Supplementary Table 3: Transcripts significantly differential from 1 or 2 hours post-exposure onwards. Trasncript ID, gene name, gene description, fold change and adjusted p value for each time point. Red indicates non-significance.
Transcript ID	Gene Name	Gene Description	Immediate Fold Change	30 minutes Fold Change	1 hour Fold Change	2 hour Fold Change	4 hour Fold Change	8 hour Fold Change	12 hour Fold Change	24 hour Fold Change	48 hour Fold Change	72 hour Fold Change	Immediate Adjusted p value	30 minutes Adjusted p value	1 hour Adjusted p value	2 hour Adjusted p value	4 hour Adjusted p value	8 hour Adjusted p value	12 hour Adjusted p value	24 hour Adjusted p value	48 hour Adjusted p value	72 hour Adjusted p value
AGAP000313-RA		alanine-glyoxylate aminotransferase 2-like [Source:VB Community Annotation]	1.10581	1.10581	1.28011	1.34247	1.30843	1.78642	1.28341	1.33266	1.65448	1.56877	0.754517	0.754517	0.0965171	0.0353251	0.0294548	5.02e-07	0.0163733	0.0130807	2.21e-06	0.00188999
AGAP001082-RB		saposin [Source:VB Community Annotation]	1.3327	1.3327	1.17599	1.57281	1.40486	2.45189	2.1475	1.60119	2.61153	1.8431	0.0938301	0.0938301	0.377957	0.000900039	0.00678987	5.38e-11	2.11e-10	0.000100644	1.2e-13	5.8e-05
AGAP001357-RA		beta-catenin-like protein 1 [Source:VB Community Annotation]	1.2008	1.2008	1.20641	1.28044	1.35727	1.34789	1.31097	1.30522	1.29006	1.45577	0.0992423	0.0992423	0.0496804	0.00589681	0.000118048	5.68e-05	9.81e-05	0.000547139	0.000233063	0.000112997
AGAP002277-RA		mitochondrial import inner membrane translocase subunit Tim13 [Source:VB Community Annotation]	1.34871	1.34871	1.31877	1.39976	1.39069	1.65255	1.64875	1.51282	1.55212	1.44457	0.0736266	0.0736266	0.063502	0.0168974	0.00831315	1.38e-05	4.86e-06	0.000510734	4.47e-05	0.015178
AGAP002454-RA		Golgi SNAP receptor complex member 1 [Source:UniProtKB/TrEMBL;Acc:Q7QC51]	1.32073	1.32073	1.28755	1.53714	1.32825	2.03103	1.62979	1.50636	1.55057	1.72032	0.109779	0.109779	0.107384	0.00173044	0.0273123	1.64e-08	9.05e-06	0.000647346	5.46e-05	0.00034947
AGAP002721-RA		Tryptophan 2,3-dioxygenase [Source:UniProtKB/Swiss-Prot;Acc:O77457]	1.44631	1.44631	1.1898	2.06627	1.64781	2.7089	5.51365	1.64624	2.64281	2.88705	0.101062	0.101062	0.518321	3.55e-05	0.0021125	2.67e-09	1.2e-18	0.00144431	4.45e-10	3.79e-07
AGAP002954-RA		pre-mRNA-splicing factor CDC5/CEF1 [Source:VB Community Annotation]	1.14114	1.14114	1.27913	1.27494	1.39755	1.23899	1.21493	1.4377	1.24481	1.28471	0.453263	0.453263	0.0264048	0.0264769	0.000348057	0.0136061	0.0179919	8.12e-05	0.00720456	0.0324773
AGAP003034-RA			1.29618	1.29618	1.33368	1.34083	1.50548	1.973	2.00756	1.64974	1.43398	1.60529	0.10072	0.10072	0.0325631	0.0270735	0.000303241	5.55e-09	2.65e-10	1.09e-05	0.000267409	0.000651382
AGAP003212-RA	Adrenodoxin		1.29858	1.29858	1.52146	1.56628	1.54441	1.23972	1.689	1.32356	1.92919	1.34372	0.0558196	0.0558196	0.000139159	5.06e-05	2.1e-05	0.0239906	3.42e-08	0.00469779	1.78e-07	0.019445
AGAP003544-RA			1.04785	1.04785	1.09057	1.32303	1.24976	1.58747	1.46495	1.64005	1.88251	1.59945	0.908003	0.908003	0.647117	0.0179441	0.0385422	2.5e-06	2.46e-05	2.09e-06	2.06e-10	0.000189796
AGAP003669-RA		homeobox protein MSX [Source:VB Community Annotation]	1.32951	1.32951	1.41027	1.56612	1.49709	1.24193	1.5006	1.34787	1.30912	1.59528	0.0685892	0.0685892	0.00924708	0.000341936	0.000436126	0.0460182	6.04e-05	0.00774681	0.00714958	0.000898821
AGAP004776-RA		pre-mRNA-processing factor SLU7 [Source:VB Community Annotation]	1.21928	1.21928	1.20015	1.34477	1.26222	1.20211	1.4615	1.28661	1.38839	1.27766	0.169467	0.169467	0.153287	0.00795127	0.0212925	0.0461151	1.24e-05	0.00814095	0.000126497	0.0460879
AGAP004959-RB	IMD	IMD pathway signalling Immune Deficiency (Imd) [Source:VB Community Annotation]	1.21288	1.21288	1.31201	1.30179	1.41759	1.68469	1.43953	1.51744	1.31281	1.53531	0.261518	0.261518	0.0339145	0.0396025	0.00122476	6.34e-07	0.000114275	8.2e-05	0.00362302	0.00115144
AGAP006371-RA		amyrel [Source:VB Community Annotation]	1.08168	1.08168	1.23	2.86046	6.23129	3.86991	10.9454	1.76028	2.59216	3.90957	0.937951	0.937951	0.627277	3.55e-05	2.76e-12	1.26e-08	4.43e-18	0.0131704	4.89e-06	3.22e-06
AGAP007400-RA			1.09808	1.09808	1.5028	1.46335	1.81069	2.2358	3.42389	2.37172	3.03905	1.87801	0.826237	0.826237	0.0110078	0.0171744	1.98e-05	1.26e-08	1.22e-15	1.13e-08	4.41e-14	0.000212356
AGAP010766-RA			1.14395	1.14395	1.61749	2.01927	3.8479	1.41225	16.7432	1.57648	2.25445	1.8856	0.780398	0.780398	0.0148682	0.000124121	2.06e-12	0.0301651	7.21e-28	0.00590273	1.75e-07	0.00233472
AGAP012999-RA			1.23034	1.23034	1.52138	1.3878	1.46988	1.73339	1.72253	1.67109	1.55514	1.5013	0.261518	0.261518	0.000945755	0.0134159	0.000852503	8.79e-07	2.66e-07	1.01e-05	1.6e-05	0.00415779
AGAP013219-RA		elongation of very long chain fatty acids protein 7 [Source:VB Community Annotation]	1.39865	1.39865	1.24402	1.62513	1.51666	1.83152	2.16767	1.37015	1.40206	1.52332	0.109779	0.109779	0.309386	0.00387291	0.00599766	1.68e-05	2.73e-08	0.0335254	0.00928807	0.0230654

### Sheet: Down-Regulated
Additional File 4: Transcripts significantly differential from 1 or 2 hours post-exposure onwards. Transcript ID, gene name, gene description, fold change and adjusted p value for each time point. Red indicates non-significance.
Transcript ID	Gene Name	Gene Description	Immediate Fold Change	30 minutes Fold Change	1 hour Fold Change	2 hour Fold Change	4 hour Fold Change	8 hour Fold Change	12 hour Fold Change	24 hour Fold Change	48 hour Fold Change	72 hour Fold Change	Immediate Adjusted p value	30 minutes Adjusted p value	1 hour Adjusted p value	2 hour Adjusted p value	4 hour Adjusted p value	8 hour Adjusted p value	12 hour Adjusted p value	24 hour Adjusted p value	48 hour Adjusted p value	72 hour Adjusted p value
AGAP005965-RA			0.753668	0.753668	0.6859	0.672858	0.624322	0.630581	0.620792	0.758524	0.527637	0.629204	0.103027	0.103027	0.00792839	0.00489572	0.000149053	7.18e-05	1.54e-05	0.0244602	3.12e-08	0.0023912
AGAP006217-RA			0.920379	0.920379	0.72155	0.683943	0.689429	0.6589	0.610598	0.64087	0.523876	0.582653	0.852831	0.852831	0.0423229	0.0136159	0.00649468	0.000750152	3.12e-05	0.000644018	1.48e-07	0.000993961
AGAP006267-RA	CTL6	C-type lectin (CTL) [Source:VB Community Annotation]	0.836458	0.836458	0.688101	0.71624	0.673756	0.627109	0.653581	0.696322	0.530208	0.717129	0.347596	0.347596	0.00217081	0.00786385	0.000328323	7.69e-06	1.32e-05	0.000694838	1.47e-09	0.0146122
AGAP007054-RA		solute carrier family 13 (sodium-dependent dicarboxylate transporter), member [Source:VB Community Annotation]	0.645879	0.645879	0.5662	0.492025	0.54205	0.331818	0.321878	0.36622	0.367831	0.519833	0.244983	0.244983	0.0465353	0.00875746	0.0118729	1.38e-06	1.87e-07	2.34e-05	2.59e-06	0.026756
AGAP008036-RA			0.771619	0.771619	0.641555	0.707579	0.303436	0.599609	0.168633	0.658681	0.56435	0.622278	0.14086	0.14086	0.000945755	0.0136159	5.82e-16	9.9e-06	4.61e-25	0.000455919	2.87e-07	0.00152234
AGAP008282-RA	D7r2	D7 short form salivary protein [Source:VB Community Annotation]	0.440389	0.440389	0.194754	0.362268	0.272032	0.508685	0.253607	0.389574	0.111504	0.0654749	0.104037	0.104037	2.73e-05	0.0147622	0.000316996	0.0478553	1.84e-05	0.00745337	3.58e-10	9.63e-08
AGAP008446-RA	CPLCG3	cuticular protein CPLCG family (CPLCG3) [Source:VB Community Annotation]	0.652047	0.652047	0.345625	0.185403	0.270415	0.0690117	0.0605715	0.157991	0.0637444	0.0543289	0.259068	0.259068	0.0670343	0.00143265	0.00686262	2.57e-08	8.76e-10	7.94e-05	1.27e-09	1.2e-06
AGAP008447-RA	CPLCG4	cuticular protein CPLCG family (CPLCG4) [Source:VB Community Annotation]	0.518914	0.518914	0.394288	0.167966	0.286403	0.0690667	0.075832	0.151196	0.057249	0.0883606	0.582961	0.582961	0.222251	0.00489572	0.032352	7.93e-07	4.06e-07	0.00051086	3.39e-08	0.000394939
AGAP008459-RA	CPLCG15	cuticular protein CPLCG family (CPLCG15) [Source:VB Community Annotation]	0.76552	0.76552	0.911068	0.655279	0.700141	0.593458	0.651524	0.738322	0.590017	0.611265	0.279496	0.279496	0.775715	0.0158264	0.0241759	0.000220001	0.00121802	0.0476318	7.86e-05	0.00876719
AGAP008752-RA			0.887877	0.887877	0.819025	0.805586	0.808334	0.777268	0.806013	0.846789	0.747274	0.762827	0.347596	0.347596	0.0207877	0.00958062	0.00412208	0.00020899	0.000722519	0.0211824	7.91e-06	0.00256597
AGAP009100-RA		Protein-glutamine gamma-glutamyltransferase E [Source:VB Community Annotation]	0.887532	0.887532	0.813047	0.685504	0.569977	0.743696	0.764239	0.67053	0.642723	0.570011	0.785607	0.785607	0.358849	0.0375481	0.000239432	0.0398729	0.0490277	0.00731599	0.000890597	0.00270609
AGAP009206-RA			0.692704	0.692704	0.699132	0.660345	0.705587	0.462877	0.427124	0.689017	0.376856	0.549486	0.101825	0.101825	0.0696075	0.0277771	0.0402716	8.11e-07	1.78e-08	0.0186108	3.73e-10	0.002435
AGAP009317-RA		adenylate kinase [Source:VB Community Annotation]	0.763484	0.763484	0.81583	0.67703	0.713025	0.394747	0.39071	0.658419	0.607128	0.53846	0.287774	0.287774	0.380848	0.0335802	0.0384578	5.86e-09	4.31e-10	0.00566493	0.00023359	0.00112933
AGAP009384-RA			0.727381	0.727381	0.680905	0.659858	0.652275	0.553586	0.693254	0.763896	0.615356	0.478099	0.0618935	0.0618935	0.00750891	0.00343228	0.000704982	1.18e-06	0.000844306	0.0314075	1.41e-05	3.22e-06
AGAP009895-RB			0.806454	0.806454	0.698579	0.620801	0.677362	0.563011	0.674535	0.698837	0.632264	0.515881	0.524918	0.524918	0.0840697	0.0125763	0.0247776	0.000210408	0.00694104	0.0305424	0.00158576	0.00120608
AGAP009937-RA			0.703885	0.703885	0.660865	0.689609	0.691239	0.342439	0.295539	0.710542	0.279668	0.432844	0.0920046	0.0920046	0.0183972	0.0363722	0.0169435	7.49e-11	3.23e-14	0.020628	6.09e-15	7.01e-06
AGAP010021-RA			0.671585	0.671585	0.78937	0.625956	0.650886	0.327158	0.276247	0.628573	0.301552	0.442957	0.0901735	0.0901735	0.339109	0.0160448	0.0134954	4.48e-10	3.23e-13	0.00474926	2.7e-12	9.08e-05
AGAP010116-RA	CPR109	cuticular protein RR-2 family 109 [Source:VB Community Annotation]	0.787794	0.787794	0.904955	0.785628	0.744509	0.683844	0.687732	0.687473	0.657689	0.68194	0.051615	0.051615	0.513873	0.0241759	0.00137004	1.22e-05	5.17e-06	3.79e-05	5.12e-07	0.000674866
AGAP010816-RA	TEP3	thioester-containing protein 3 [Source:VB Community Annotation]	0.765878	0.765878	0.479949	0.59812	0.255241	0.378557	0.381449	0.39261	0.477111	0.5425	0.538429	0.538429	0.00179888	0.0427814	1.41e-09	1.88e-06	5.78e-07	1.15e-05	7.05e-05	0.0200418
AGAP011811-RA			0.883508	0.883508	0.755951	0.671177	0.750278	0.469443	0.46883	0.614903	0.371365	0.49713	0.675516	0.675516	0.0629282	0.00443047	0.0250808	3.22e-09	2.88e-10	6.42e-05	4.33e-14	5.6e-06
AGAP012748-RA			0.783583	0.783583	1.04977	0.64531	0.515335	0.361369	0.32553	0.686533	0.317752	0.48132	0.492647	0.492647	0.92639	0.0434872	0.00025101	2.69e-08	2.15e-10	0.0373633	9.8e-11	0.000964184
