## Additional Files for "Sub-lethal pyrethroid exposure and ageing lead to pronounced changes in gene expression in insecticide resistance *Anopheles coluzzii*": Additional File 6.xlsx

### Sheet: Up-Regulated
Supplementary Table 5: Transcripts significantly differential from 24 hours post-exposure onwards. Transcript ID, gene name, gene description, fold change and adjusted p value for each time point. Red indicates non-significance.
Transcript ID	Gene Name	Gene Description	Immediate Fold Change	30 minutes Fold Change	1 hour Fold Change	2 hour Fold Change	4 hour Fold Change	8 hour Fold Change	12 hour Fold Change	24 hour Fold Change	48 hour Fold Change	72 hour Fold Change	Immediate Adjusted p value	30 minutes Adjusted p value	1 hour Adjusted p value	2 hour Adjusted p value	4 hour Adjusted p value	8 hour Adjusted p value	12 hour Adjusted p value	24 hour Adjusted p value	48 hour Adjusted p value	72 hour Adjusted p value
AGAP000184-RA		malate dehydrogenase (oxaloacetate-decarboxylating)(NADP+) [Source:VB Community Annotation]	1.40884	1.40884	1.02356	1.08418	1.03348	1.17972	0.575923	2.15133	1.41527	2.15354	0.259068	0.259068	0.96872	0.886097	0.929638	0.429954	0.00084606	4.41e-05	0.0386709	0.000960225
AGAP000308-RA		proteasome activator subunit 3 (PA28 gamma) [Source:VB Community Annotation]	0.822377	0.822377	0.887053	0.791921	0.896827	1.13636	1.30618	1.39703	1.30226	1.38226	0.402611	0.402611	0.602775	0.178438	0.552506	0.355893	0.0188864	0.00793228	0.0198952	0.0464556
AGAP000780-RA		Yippee-like 5 [Source:VB Community Annotation]	1.06031	1.06031	1.05542	1.01304	1.0151	1.12392	1.29836	1.34242	1.28451	1.42842	0.900421	0.900421	0.862399	0.973497	0.948977	0.371198	0.0141543	0.0130514	0.0185229	0.0177599
AGAP000953-RA	RpL10-1	60S ribosomal protein L10-1 [Source:UniProtKB/TrEMBL;Acc:Q7PQZ6]	0.930234	0.930234	1.04326	1.08268	1.14416	1.1085	1.34749	1.28158	1.56754	1.48775	0.838126	0.838126	0.892202	0.757913	0.340435	0.400336	0.00226168	0.0253594	7.03e-06	0.00394349
AGAP001713-RD		stearoyl-CoA desaturase (delta-9 desaturase) [Source:VB Community Annotation]	1.65562	1.65562	1.22278	1.36696	1.50048	0.96453	1.74113	1.87314	1.39412	2.49868	0.0193409	0.0193409	0.450251	0.165314	0.0203801	0.877425	0.000179977	0.000152074	0.0256897	1.27e-05
AGAP003154-RA		Transcription elongation factor B polypeptide 2 [Source:VB Community Annotation]	0.932334	0.932334	0.935977	0.975326	1.25247	1.05766	1.0908	1.40015	1.31785	1.62656	0.890196	0.890196	0.839345	0.953213	0.140122	0.744357	0.535272	0.0105482	0.0196743	0.00329388
AGAP003449-RA		rootletin [Source:VB Community Annotation]	1.04204	1.04204	0.88271	1.43089	0.919236	1.43886	2.06719	1.97553	3.50921	4.14801	0.972639	0.972639	0.851026	0.39598	0.861371	0.172295	0.00176419	0.00888255	2.61e-07	1.64e-05
AGAP003453-RA			1.05737	1.05737	1.34589	1.66696	1.34132	1.17349	2.52002	1.97603	3.91425	2.70867	0.953954	0.953954	0.351046	0.0502809	0.261543	0.517253	2e-06	0.0011319	1.04e-10	0.000173249
AGAP003593-RA		Protein arginine methyltransferase RmtB [Source:VB Community Annotation]	1.04097	1.04097	1.13621	1.08737	1.19233	1.16255	1.23279	1.22317	1.32116	1.47988	0.916053	0.916053	0.360882	0.660496	0.0908825	0.100065	0.0116517	0.0322305	0.000723305	0.000724084
AGAP004952-RA		CBF1 interacting corepressor [Source:VB Community Annotation]	0.876106	0.876106	1.03283	0.986535	1.1409	1.14534	1.23837	1.40668	1.39031	1.3643	0.554951	0.554951	0.916741	0.96909	0.326503	0.213749	0.0245622	0.00108436	0.000449456	0.0201495
AGAP005931-RA		Differentially expressed in FDCP 8 homolog [Source:VB Community Annotation]	1.17446	1.17446	1.08246	1.36905	1.006	1.05669	1.76564	1.7984	2.54173	2.70638	0.785153	0.785153	0.887799	0.295908	0.989332	0.844247	0.00150394	0.00332394	5.93e-07	8.81e-05
AGAP005948-RA	kh	Kynurenine 3-monooxygenase [Source:UniProtKB/Swiss-Prot;Acc:Q7Q6A7]	0.879933	0.879933	1.15657	0.881688	1.35676	1.2006	3.96779	1.72435	1.84555	1.58161	0.790443	0.790443	0.635577	0.737406	0.0974389	0.295171	1.87e-14	0.000770338	3.18e-05	0.0276537
AGAP005986-RA		fatty acyl-CoA reductase 2 [Source:VB Community Annotation]	1.40044	1.40044	1.08121	1.36063	0.903688	1.42151	1.81109	1.62993	1.76888	2.85204	0.428777	0.428777	0.904358	0.400786	0.792052	0.118221	0.00313912	0.0333676	0.00450874	0.000215971
AGAP007264-RA		elongation of very long chain fatty acids protein 4 [Source:VB Community Annotation]	1.16034	1.16034	1.18441	1.28804	0.960084	1.42817	1.83459	1.5892	3.4287	2.78096	0.818312	0.818312	0.676614	0.480239	0.921273	0.0793277	0.000992198	0.0270682	1.16e-09	8.93e-05
AGAP007374-RA		glucuronosyltransferase [Source:VB Community Annotation]	1.15069	1.15069	1.10054	1.18226	0.948432	1.28136	0.95845	1.5223	1.56504	1.94949	0.824817	0.824817	0.851006	0.700113	0.892022	0.23621	0.861116	0.0403613	0.0123172	0.00824949
AGAP007843-RA			0.938355	0.938355	1.03563	0.93926	1.00147	1.11747	1.11541	1.32922	1.43205	1.77641	0.905613	0.905613	0.929206	0.873635	0.996894	0.468735	0.426895	0.0373343	0.00255376	0.00061843
AGAP008302-RA			1.25816	1.25816	1.14482	1.22689	1.0637	1.12597	1.9023	1.25447	1.69279	1.47482	0.144285	0.144285	0.418995	0.156246	0.720205	0.298372	8.85e-10	0.0369351	1.39e-07	0.00366472
AGAP009252-RA			1.00924	1.00924	0.878983	1.31156	0.798218	1.19793	1.01745	1.56813	2.35686	1.77035	0.993718	0.993718	0.717329	0.294158	0.30281	0.338764	0.937965	0.00930469	1.4e-07	0.00905754
AGAP009335-RA		F-box and leucine-rich repeat protein 15 [Source:VB Community Annotation]	1.06993	1.06993	1.4097	1.13578	1.48795	1.16453	1.52264	1.36683	1.39796	1.38603	0.880489	0.880489	0.0168853	0.569423	0.00126576	0.222707	9.71e-05	0.00911269	0.00170954	0.0338841
AGAP011470-RA		RNA polymerase II subunit A C-terminal domain phosphatase SSU72 [Source:VB Community Annotation]	0.956014	0.956014	0.994662	1.08106	1.05545	1.15588	1.17073	1.29798	1.3772	1.41751	0.91284	0.91284	0.987619	0.736753	0.747064	0.157164	0.0925145	0.00952017	0.000374436	0.0059614

### Sheet: Down-Regulated
Additional File 6: Transcripts significantly differential from 24 hours post-exposure onwards. Transcript ID, gene name, gene description, fold change and adjusted p value for each time point. Red indicates non-significance.
Transcript ID	Gene Name	Gene Description	30 minutes Fold Change	1 hour Fold Change	2 hour Fold Change	4 hour Fold Change	8 hour Fold Change	12 hour Fold Change	24 hour Fold Change	48 hour Fold Change	72 hour Fold Change	Immediate Adjusted p value	30 minutes Adjusted p value	1 hour Adjusted p value	2 hour Adjusted p value	4 hour Adjusted p value	8 hour Adjusted p value	12 hour Adjusted p value	24 hour Adjusted p value	48 hour Adjusted p value	72 hour Adjusted p value
AGAP001648-RA	CLIPB17	CLIP-domain serine protease [Source:VB Community Annotation]	0.731026	0.533797	0.463473	0.347276	0.73207	0.647701	0.430907	0.483719	0.269137	0.760789	0.760789	0.218863	0.10603	0.00547145	0.455275	0.21922	0.0227054	0.0278422	0.00431063
AGAP001822-RA			0.90247	0.902283	0.8893	0.884762	0.910104	0.78266	0.865651	0.842277	0.838173	0.429212	0.429212	0.312174	0.23209	0.120138	0.181654	7.46e-05	0.0404826	0.00507923	0.0460879
AGAP002058-RA		beta-galactosidase [Source:VB Community Annotation]	1.2979	1.4553	0.721406	0.440941	0.877454	0.334307	0.308945	0.533012	0.376102	0.729391	0.729391	0.391057	0.519948	0.00562025	0.72067	2.09e-05	4.37e-05	0.0133086	0.00625244
AGAP002240-RA			0.973699	1.16836	1.00665	0.808264	0.757389	0.821773	0.564461	0.562694	0.595579	0.976803	0.976803	0.681225	0.991329	0.405181	0.153448	0.300166	0.00266999	0.000766226	0.03525
AGAP002323-RA			1.19394	1.62836	1.35301	1.02873	1.26097	0.434179	0.409684	0.484867	0.41094	0.844777	0.844777	0.193647	0.541598	0.959369	0.457124	0.000613319	0.000985555	0.00287116	0.00994283
AGAP002847-RA		Niemann-Pick Type C-2 [Source:VB Community Annotation]	1.17163	1.08263	1.09987	0.67541	0.965263	0.76002	0.627867	0.672196	0.570872	0.816539	0.816539	0.897919	0.886007	0.115822	0.911002	0.189515	0.0369351	0.0452183	0.0460879
AGAP002848-RA		Niemann-Pick Type C-2 [Source:VB Community Annotation]	1.00643	1.33876	1.06406	0.808354	0.774509	0.784242	0.340363	0.500452	0.494714	0.997691	0.997691	0.542528	0.942007	0.607472	0.406507	0.383187	9.9e-05	0.00473239	0.0471767
AGAP003209-RA		C-4 methylsterol oxidase [Source:VB Community Annotation]	2.12938	2.15216	2.23258	1.62466	1.36352	1.02696	0.247263	0.332594	0.334861	0.246649	0.246649	0.153287	0.132149	0.350105	0.507234	0.95939	0.000482147	0.00203982	0.0333762
AGAP003354-RA	A5R3	antigen 5 related protein 3 [Source:VB Community Annotation]	0.568226	0.450357	0.423223	0.280242	0.652629	1.03224	0.396551	0.530076	0.160785	0.147033	0.147033	0.0102818	0.00489572	3.31e-06	0.101769	0.923422	0.000431773	0.00683709	2.53e-07
AGAP003661-RA			1.04887	0.886723	0.708525	0.86803	0.636864	0.630269	0.551543	0.586718	0.422172	0.969491	0.969491	0.868284	0.459114	0.757401	0.095303	0.0667157	0.0325804	0.0311076	0.012749
AGAP004581-RA		heat shock protein 70kDa [Source:VB Community Annotation]	0.997787	0.689582	0.544708	0.534704	0.704322	0.556412	0.3763	0.383969	0.431846	0.998642	0.998642	0.406244	0.102723	0.0444703	0.244451	0.0238033	0.000631898	0.000195766	0.0213548
AGAP004852-RB		Adducin [Source:VB Community Annotation]	0.922905	0.883444	0.972372	0.680495	0.793881	0.697577	0.695723	0.736277	0.677214	0.871049	0.871049	0.630127	0.948385	0.00716522	0.0875282	0.00319949	0.00793948	0.0125002	0.0257651
AGAP004883-RA			1.7791	1.46675	1.36629	1.69752	1.31996	2.94808	0.312455	0.360699	0.263808	0.471052	0.471052	0.608064	0.739984	0.304276	0.568955	0.00293947	0.0041892	0.00500503	0.00972241
AGAP004918-RA		fibrinogen [Source:VB Community Annotation]	1.02388	1.21533	0.852975	1.01509	0.566781	0.531453	0.473539	0.362168	0.366628	0.991131	0.991131	0.818275	0.88148	0.984949	0.10862	0.0526362	0.0404826	0.00135677	0.0274245
AGAP006076-RA	OBP50	odorant-binding protein 50 [Source:VB Community Annotation]	0.857166	0.766483	0.743396	0.539011	0.69329	0.990094	0.526872	0.618316	0.274371	0.831651	0.831651	0.477281	0.434453	0.00953824	0.104209	0.973331	0.00468117	0.0184762	7.85e-06
AGAP006077-RA	Obp51	odorant-binding protein 51 [Source:VB Community Annotation]	0.873078	0.947814	0.984335	0.840371	0.874161	1.28364	0.653427	0.730676	0.564633	0.789523	0.789523	0.915493	0.976768	0.460823	0.501939	0.122465	0.0135996	0.0448328	0.00861597
AGAP006118-RA			0.93363	0.877595	0.874288	0.96583	0.967408	1.03415	0.828524	0.774813	0.751424	0.789523	0.789523	0.311994	0.307157	0.820974	0.775453	0.739064	0.0344412	0.00102244	0.0095494
AGAP006421-RA	A5R1	antigen 5 related protein 1 [Source:VB Community Annotation]	0.92533	0.427738	0.814866	0.82935	0.742514	0.925505	0.603638	0.24031	0.332483	0.934909	0.934909	0.000536003	0.644891	0.556555	0.184533	0.761162	0.0222462	8.11e-11	6.57e-05
AGAP006434-RA			1.23103	1.53746	1.37101	2.61891	1.90132	3.23285	0.163728	0.227937	0.0824703	0.929864	0.929864	0.703942	0.830971	0.136319	0.280141	0.0198192	0.00109595	0.00294414	0.000383261
AGAP006594-RA		solute carrier family 17, member 5 [Source:VB Community Annotation]	1.10756	1.22786	1.20198	1.00054	0.748653	1.82139	0.588751	0.37938	0.497383	0.916053	0.916053	0.646668	0.733951	0.999257	0.242759	0.00447344	0.0270156	7.02e-06	0.0200018
AGAP007161-RA		alpha-crystallin chain A [Source:VB Community Annotation]	0.952569	0.852056	0.831456	1.07008	0.711661	0.514235	0.41391	0.318151	0.308104	0.962587	0.962587	0.717898	0.687796	0.865987	0.112958	0.000547436	5.06e-05	2.48e-08	1.64e-05
AGAP007745-RA			1.04352	0.904873	0.859947	0.640466	0.753881	0.753662	0.277398	0.512882	0.449615	0.969524	0.969524	0.883554	0.80953	0.112795	0.282384	0.237817	9.67e-07	0.00233968	0.0103573
AGAP008359-RA		sodium-coupled monocarboxylate transporter 1 [Source:VB Community Annotation]	0.778594	0.894398	0.925225	1.50823	0.861776	2.28905	0.620383	0.351554	0.338433	0.579645	0.579645	0.822483	0.902419	0.0730983	0.541107	1.06e-05	0.0219905	8.02e-08	3.43e-05
AGAP008931-RA		inorganic phosphate cotransporter [Source:VB Community Annotation]	0.874484	0.859792	0.8786	0.663825	1.07338	0.546578	0.574871	0.586129	0.527404	0.836581	0.836581	0.714637	0.795317	0.0656997	0.793091	0.000773801	0.0058287	0.00288367	0.0120589
AGAP008962-RA		alpha-glucosidase [Source:VB Community Annotation]	0.950347	0.645427	1.00733	0.429596	0.664802	0.614559	0.417869	0.519557	0.330337	0.975571	0.975571	0.427294	0.99406	0.0221213	0.268196	0.137957	0.0122791	0.0377868	0.0118823
AGAP009646-RA	Cad	homeobox protein caudal [Source:VB Community Annotation]	0.948769	0.989397	0.93515	0.898965	0.867345	0.892962	0.759777	0.735037	0.703745	0.9004	0.9004	0.975298	0.800792	0.465433	0.194017	0.278265	0.00966064	0.0011449	0.0089072
AGAP009946-RA	GSTMS3	glutathione transferase microsomal 3 [Source:VB Community Annotation]	0.972623	0.970224	0.85865	0.395269	0.790823	0.311392	0.400122	0.57338	0.450202	0.97995	0.97995	0.96473	0.769006	3.98e-05	0.315035	3.02e-08	3.19e-05	0.00387328	0.00334871
AGAP009946-RA	GSTMS3	glutathione transferase microsomal 3 [Source:VB Community Annotation]	1.02041	0.994088	0.90125	0.369806	0.808646	0.278301	0.385947	0.558339	0.422604	0.987646	0.987646	0.99277	0.888616	7.36e-05	0.3845	4.28e-08	0.000112082	0.00767585	0.00522383
AGAP009946-RA	GSTMS3	glutathione transferase microsomal 3 [Source:VB Community Annotation]	0.960358	0.946305	0.816369	0.387496	0.738106	0.286312	0.381022	0.577627	0.407546	0.968228	0.968228	0.932169	0.655906	2.01e-05	0.236165	3.14e-09	2.01e-05	0.00303639	0.00116126
AGAP009946-RA	GSTMS3	glutathione transferase microsomal 3 [Source:VB Community Annotation]	0.849885	1.06908	0.72475	0.380936	0.73012	0.295275	0.378811	0.50987	0.360308	0.790689	0.790689	0.926799	0.303417	6.94e-06	0.132688	2.11e-09	6.79e-06	0.00060323	9.75e-05
AGAP009974-RA	AAPP	Anopheline antiplatelet protein [Source:UniProtKB/TrEMBL;Acc:B3VDI7]	0.586511	0.338613	0.480887	0.584517	0.729016	0.460478	0.444059	0.196673	0.217232	0.266735	0.266735	0.000986598	0.0403668	0.106754	0.317191	0.00295493	0.00538239	7.94e-09	3.81e-05
AGAP010385-RA			0.765826	0.717084	0.684664	0.654093	0.963644	0.949302	0.705572	0.735645	0.574753	0.255797	0.255797	0.0623614	0.0272998	0.00424161	0.852223	0.753667	0.0150941	0.0166722	0.00203713
AGAP010595-RA			1.08279	1.27574	1.03745	0.956686	0.684733	0.95899	0.441373	0.441451	0.425434	0.945637	0.945637	0.603451	0.965302	0.931421	0.144315	0.893246	0.00132188	0.000362489	0.00844051
AGAP010598-RA		Tetraspanin [Source:UniProtKB/TrEMBL;Acc:A0A1S4H5A2]	1.07041	1.32139	0.975833	0.840595	0.847774	1.02892	0.448528	0.684647	0.523295	0.939939	0.939939	0.361526	0.971323	0.554703	0.477104	0.908935	8.15e-05	0.0384222	0.011196
AGAP010859-RA			0.873228	0.746497	0.659538	0.645036	0.763583	0.852257	0.611805	0.723877	0.565893	0.802929	0.802929	0.251367	0.0638499	0.0211546	0.135336	0.378703	0.00601966	0.0476769	0.0121533
AGAP011061-RA		phosphotriesterase-related protein [Source:VB Community Annotation]	0.679921	0.639151	0.653387	0.596879	0.870568	0.65369	0.793801	0.687213	0.690386	0.00130339	0.00130339	5.17e-05	0.000124121	8.46e-07	0.17752	3.87e-06	0.0227054	3.48e-05	0.00329388
AGAP011726-RA			0.981352	0.920756	0.976239	0.864764	0.907743	0.781337	0.829711	0.831251	0.795611	0.9511	0.9511	0.453583	0.910487	0.0512436	0.163485	5.94e-05	0.00601673	0.00231944	0.00793395
AGAP011736-RA		Fatty acyl-CoA reductase [Source:UniProtKB/TrEMBL;Acc:Q7PZ52]	0.980073	0.908306	0.980548	0.898456	0.910049	1.31729	0.821766	0.785043	0.786148	0.962954	0.962954	0.544375	0.943819	0.366719	0.343286	0.000697664	0.0345002	0.00283067	0.0396054
AGAP011824-RA	TPX4	thioredoxin peroxidase 4 [Source:VB Community Annotation]	0.980757	1.00476	0.947541	1.01908	0.696704	0.978395	0.511253	0.478506	0.402664	0.989604	0.989604	0.995849	0.948688	0.973854	0.211549	0.949513	0.0167805	0.00300287	0.00994283
AGAP011824-RA	TPX4	thioredoxin peroxidase 4 [Source:VB Community Annotation]	1.03744	1.06985	0.933239	0.956038	0.679825	0.971613	0.519109	0.441935	0.394823	0.978741	0.978741	0.931358	0.936596	0.9327	0.172857	0.935592	0.013944	0.000926697	0.00786666
AGAP011824-RA	TPX4	thioredoxin peroxidase 4 [Source:VB Community Annotation]	1.03776	1.09229	0.914492	0.934877	0.687876	0.963047	0.502434	0.453181	0.383971	0.978741	0.978741	0.912172	0.917509	0.901171	0.1686	0.912274	0.0130579	0.000780568	0.00422303
AGAP011824-RA	TPX4	thioredoxin peroxidase 4 [Source:VB Community Annotation]	1.04053	1.20009	0.804575	0.892281	0.629423	0.919779	0.491584	0.442791	0.344047	0.974346	0.974346	0.760705	0.710425	0.80199	0.0742891	0.789372	0.00709676	0.00059527	0.00128436
AGAP012251-RA		inorganic phosphate cotransporter [Source:VB Community Annotation]	1.31377	1.30368	1.41883	2.15236	1.12476	2.23829	0.453526	0.444449	0.320742	0.688623	0.688623	0.591476	0.447629	0.00717617	0.740825	0.000930241	0.00357364	0.000850311	0.000885462
