## Additional Files for "Sub-lethal pyrethroid exposure and ageing lead to pronounced changes in gene expression in insecticide resistance *Anopheles coluzzii*": Additional File 7.xlsx

### Sheet: p450s
Additional File 7: Changed in pyrethroid resistance-related gene families. Transcript ID, Gene Name and Log2 fold change across all time points for each transcript in the six resistance-related families that are significantly ( adjusted p<= 0.05) differential in at least one time point. Black boxes represent non-significant time points. Transcript ID -RX accounts for different splice variants. He…
Transcript ID	Gene Name	Immediate	30 minutes	1 hour	2 hour	4 hour	8 hour	12 hour	24 hour	48 hour	72 hour
AGAP012800-RA	AGAP012800	NA	NA	NA	NA	NA	NA	0.892956	NA	1.05822	NA
AGAP012850-RA	AGAP012850	NA	NA	NA	NA	NA	NA	0.225883	NA	0.262104	NA
AGAP008022-RA	CYP12F1	NaN	NaN	NaN	NaN	NaN	NaN	0.358762	NaN	0.249822	NaN
AGAP008020-RA	CYP12F2	NA	NA	NA	NA	NA	NA	0.344536	NA	0.752816	NA
AGAP008018-RA	CYP12F4	NaN	NaN	NaN	NaN	-0.523783	-0.289653	-0.658198	-0.503734	0.558213	NaN
AGAP005658-RA	CYP15B1	NaN	NaN	NaN	NaN	NaN	NaN	-0.453943	NaN	-1.09488	-1.31626
AGAP005992-RA	CYP302A1	NA	NA	NA	NA	-0.339324	NA	-0.268171	NA	-0.339319	NA
AGAP003066-RA	CYP304B1	NaN	NaN	NaN	NaN	NaN	NaN	-0.718285	NaN	0.694446	0.831487
AGAP005656-RA	CYP305A1	NaN	NaN	NaN	NaN	-0.315383	0.487965	NaN	NaN	0.994459	0.394851
AGAP005657-RA	CYP305A3	NA	NA	NA	NA	0.3788	NA	NA	0.328257	NA	NA
AGAP005660-RA	CYP305A4	NaN	NaN	NaN	NaN	0.425108	0.22473	-0.401448	0.34075	-0.550807	NaN
AGAP004665-RA	CYP306A1	NA	NA	NA	NA	NA	NA	NA	NA	0.244862	NA
AGAP002429-RA	CYP314A1	NaN	NaN	NaN	NaN	NaN	NaN	NaN	NaN	0.292453	NaN
AGAP000284-RA	CYP315A1	NA	NA	NA	NA	NA	0.273816	0.239813	NA	0.420099	0.442641
AGAP002207-RA	CYP325C1	NaN	NaN	NaN	NaN	NaN	0.26259	NaN	0.266433	0.320037	NaN
AGAP002205-RA	CYP325C2	NaN	NaN	NaN	NaN	NaN	0.372286	NaN	0.430708	0.619563	NaN
AGAP009696-RA	CYP325C3	NaN	NaN	NaN	NaN	NaN	NaN	0.17766	NaN	0.370807	NaN
AGAP002206-RA	CYP325D2	NA	NA	NA	NA	NA	NA	0.577838	NA	NA	NA
AGAP002195-RA	CYP325F2	NA	NA	NA	NA	NA	NA	0.416749	NA	NA	NA
AGAP002195-RB	CYP325F2	NA	NA	NA	NA	NA	NA	0.402181	NA	NA	NA
AGAP001443-RA	CYP325J1	NaN	NaN	NaN	NaN	0.319703	0.371523	0.352705	NaN	NaN	NaN
AGAP003522-RA	CYP329A1	NA	NA	NA	NA	NA	NA	NA	NA	0.175545	NA
AGAP005774-RA	CYP49A1	NA	NA	NA	NA	NA	NA	NA	NA	-0.240327	NA
AGAP003608-RA	CYP4AA1	NA	NA	NA	NA	NA	-0.868952	NA	NA	-0.851962	NA
AGAP002417-RA	CYP4AR1	NaN	NaN	NaN	NaN	-0.655006	NaN	NaN	NaN	0.628991	NaN
AGAP009246-RA	CYP4C27	NaN	NaN	NaN	NaN	NaN	0.790285	NaN	0.546081	1.20515	0.507722
AGAP010414-RA	CYP4C28	NaN	NaN	NaN	NaN	NaN	0.333331	NaN	NaN	0.370654	NaN
AGAP009240-RA	CYP4C35	NA	NA	NA	NA	NA	NA	-0.257522	NA	NA	NA
AGAP009241-RA	CYP4C36	NaN	NaN	NaN	NaN	NaN	0.745776	0.190445	0.59292	0.526554	NaN
AGAP002418-RA	CYP4D15	NaN	NaN	NaN	NaN	-0.55665	NaN	NaN	NaN	0.965052	0.48814
AGAP012957-RA	CYP4D17	NaN	NaN	NaN	NaN	NaN	0.47372	0.526232	0.529295	1.39289	0.717026
AGAP002419-RA	CYP4D22	NaN	NaN	NaN	0.609607	NaN	NaN	0.447642	NaN	0.798573	0.656614
AGAP001076-RA	CYP4G16	NaN	NaN	NaN	NaN	NaN	1.16851	1.50656	NaN	2.67936	1.1798
AGAP001076-RB	CYP4G16	NA	NA	NA	NA	NA	1.41414	1.68401	NA	2.80533	1.62455
AGAP001076-RC	CYP4G16	NA	NA	NA	NA	NA	1.43175	1.74412	NA	2.88355	1.72716
AGAP001076-RD	CYP4G16	NA	NA	NA	NA	NA	1.51443	1.6907	NA	2.556	1.8753
AGAP000877-RA	CYP4G17	NaN	NaN	NaN	NaN	NaN	0.501826	0.756964	NaN	1.65952	0.800937
AGAP001861-RA	CYP4H14	NA	NA	NA	NA	NA	NA	0.524451	NA	-0.198867	NA
AGAP001864-RA	CYP4H15	NaN	NaN	NaN	NaN	NaN	0.488172	-0.613113	NaN	0.444587	NaN
AGAP008356-RA	CYP4H16	NA	NA	NA	NA	NA	NA	0.369893	NA	NA	0.310855
AGAP008358-RA	CYP4H17	0.434253	0.434253	0.436354	NaN	NaN	NaN	0.332777	NaN	0.518625	NaN
AGAP028019-RA	CYP4H18	-0.42386	-0.42386	-0.505079	-0.493531	-0.503511	-0.535178	-0.433813	-0.355764	-0.485166	-0.570761
AGAP000088-RA	CYP4H19	NaN	NaN	NaN	NaN	0.849204	NaN	3.4785	NaN	1.04087	NaN
AGAP013490-RA	CYP4H24	NA	NA	NA	NA	NA	NA	3.40048	NA	0.945911	NA
AGAP013224-RA	CYP4H26	NA	NA	NA	NA	NA	NA	NA	NA	-0.262725	NA
AGAP008552-RA	CYP4H27	NaN	NaN	-0.30467	NaN	NaN	-0.251044	-0.241813	NaN	-0.283378	NaN
AGAP006049-RA	CYP4J10	NaN	NaN	NaN	NaN	NaN	NaN	0.652022	NaN	0.39912	NaN
AGAP006048-RA	CYP4J5	NaN	NaN	NaN	NaN	0.308676	0.367647	0.61778	0.353729	0.934017	0.391865
AGAP006047-RA	CYP4J9	NaN	NaN	NaN	NaN	-0.311549	NaN	NaN	NaN	0.613345	NaN
AGAP002416-RA	CYP4K2	NaN	NaN	NaN	NaN	NaN	NaN	0.423233	NaN	0.785676	0.501018
AGAP002862-RA	CYP6AA1	NaN	NaN	NaN	NaN	NaN	-0.428793	0.929123	-0.418228	0.689911	NaN
AGAP013128-RA	CYP6AA2	NaN	NaN	0.497625	NaN	NaN	-1.03397	-0.707303	-0.684562	-0.808504	-0.650654
AGAP011029-RA	CYP6AF2	NA	NA	NA	NA	NA	NA	NA	NA	0.329598	NA
AGAP003343-RA	CYP6AG1	NA	NA	NA	0.500705	NA	-0.389051	NA	NA	NA	NA
AGAP013511-RA	CYP6AG2	NaN	NaN	NaN	NaN	NaN	NaN	0.74215	-0.465159	NaN	NaN
AGAP007480-RA	CYP6AH1	NaN	NaN	NaN	NaN	-1.43158	1.66804	-1.60826	1.38815	1.29235	1.13275
AGAP010961-RA	CYP6AK1	NaN	NaN	NaN	NaN	NaN	-0.692912	0.417225	-0.520547	NaN	NaN
AGAP008209-RA	CYP6M1	0.930873	0.930873	NaN	NaN	-1.09283	0.866622	-0.968318	NaN	1.21836	0.839897
AGAP008212-RA	CYP6M2	NaN	NaN	1.28603	1.12638	1.73369	NaN	2.37759	NaN	1.36604	1.16739
AGAP008213-RA	CYP6M3	NaN	NaN	1.01467	0.933187	1.12799	0.64065	1.96416	-0.703017	1.40631	NaN
AGAP008214-RA	CYP6M4	NaN	NaN	NaN	NaN	-0.701687	-0.562319	0.789475	-1.04812	0.729251	NaN
AGAP008210-RA	CYP6N1	NaN	NaN	NaN	NaN	NaN	0.490427	0.369561	NaN	0.731137	NaN
AGAP008206-RA	CYP6N2	NaN	NaN	NaN	NaN	NaN	0.475624	NaN	NaN	0.612884	NaN
AGAP002868-RA	CYP6P1	NaN	NaN	NaN	NaN	-0.592017	-0.869721	-0.844546	-0.732724	NaN	NaN
AGAP002864-RA	CYP6P15P	NA	NA	NA	NA	NA	0.326156	NA	NA	NA	NA
AGAP002869-RA	CYP6P2	NaN	NaN	NaN	NaN	-0.459993	-0.524607	0.645285	-0.355958	0.750254	NaN
AGAP002865-RA	CYP6P3	NaN	NaN	1.02116	NaN	1.13465	-0.849789	NaN	NaN	-0.938558	NaN
AGAP002867-RA	CYP6P4	NaN	NaN	0.806032	NaN	NaN	NaN	0.736764	-0.855411	NaN	NaN
AGAP002866-RA	CYP6P5	NA	NA	NA	NA	-0.220164	NA	NA	NA	NA	NA
AGAP008204-RA	CYP6S1	NaN	NaN	NaN	NaN	NaN	0.274991	NaN	NaN	NaN	NaN
AGAP008208-RA	CYP6Y1	NaN	NaN	NaN	NaN	NaN	NaN	NaN	NaN	1.07899	0.44977
AGAP008207-RA	CYP6Y2	NaN	NaN	NaN	NaN	NaN	0.339949	0.538609	NaN	1.12273	0.413322
AGAP008219-RA	CYP6Z1	NaN	NaN	0.833011	NaN	0.750369	0.609257	2.23007	NaN	1.16847	NaN
AGAP008218-RA	CYP6Z2	1.38175	1.38175	1.30594	1.19947	1.77785	1.303	2.84517	-1.02474	0.890003	NaN
AGAP008217-RA	CYP6Z3	0.773817	0.773817	0.868222	0.743253	1.15748	0.567225	2.43235	NaN	0.925126	NaN
AGAP002894-RA	CYP6Z4	NaN	NaN	NaN	NaN	NaN	NaN	NaN	NaN	-0.335761	-0.464532
AGAP012291-RA	CYP9J3	NaN	NaN	NaN	NaN	-0.466141	-0.37459	NaN	NaN	0.538762	NaN
AGAP012292-RA	CYP9J4	NaN	NaN	-1.33521	NaN	-1.62687	NaN	-1.47113	-1.17999	NaN	NaN
AGAP012296-RA	CYP9J5	NaN	NaN	-0.87337	NaN	NaN	NaN	NaN	NaN	1.75578	1.03389
AGAP000818-RA	CYP9K1	NaN	NaN	0.663398	NaN	0.722347	NaN	0.997065	NaN	0.704073	NaN
AGAP012295-RA	CYP9L1	NaN	NaN	NaN	NaN	NaN	NaN	0.631649	NaN	0.812174	NaN
AGAP012294-RA	CYP9L2	NaN	NaN	NaN	NaN	NaN	NaN	0.497619	NaN	0.578308	NaN
AGAP012293-RA	CYP9L3	NaN	NaN	NaN	NaN	NaN	NaN	0.231876	NaN	0.305404	NaN
AGAP009363-RA	CYP9M1	NA	NA	NA	-0.484449	-0.967648	-1.37818	-1.85203	NA	NA	-0.535573
AGAP009374-RA	CYP9M1	-0.619078	-0.619078	NaN	-0.636939	-0.697031	-0.879017	-1.15503	NaN	-0.374725	-0.618595

### Sheet: GSTs
Transcript ID	Gene Name	Immediate	30 minutes	1 hour	2 hour	4 hour	8 hour	12 hour	24 hour	48 hour	72 hour
AGAP004164-RA	GSTD1_6	NaN	NaN	NaN	NaN	NaN	1.00544	0.831844	0.91961	0.833084	0.639984
AGAP004164-RB	GSTD1_6	NaN	NaN	NaN	NaN	NaN	0.609803	0.510954	0.703486	0.636927	0.808337
AGAP004164-RC	GSTD1_6	NaN	NaN	NaN	NaN	NaN	0.319196	0.301958	NaN	0.423814	NaN
AGAP004164-RD	GSTD1_6	NaN	NaN	NaN	NaN	NaN	NaN	NaN	NaN	0.635054	NaN
AGAP004383-RA	GSTD10	NaN	NaN	NaN	NaN	NaN	0.48291	NaN	NaN	0.49954	NaN
AGAP004378-RA	GSTD11	NaN	NaN	NaN	NaN	-1.18382	NaN	-1.25309	-0.742461	0.489123	NaN
AGAP004380-RA	GSTD12	NA	NA	NA	NA	-0.80525	-1.1371	-1.81065	-0.453071	-1.5079	-0.996975
AGAP004382-RA	GSTD3	NaN	NaN	NaN	NaN	-0.812528	NaN	NaN	NaN	1.0123	NaN
AGAP004379-RA	GSTD6	NaN	NaN	NaN	NaN	NaN	NaN	NaN	NaN	0.426525	0.640195
AGAP004163-RA	GSTD7	NaN	NaN	NaN	NaN	0.859419	NaN	NaN	NaN	-0.708992	NaN
AGAP004163-RB	GSTD7	NA	NA	NA	NA	0.912366	NA	NA	NA	-0.671764	NA
AGAP004171-RA	GSTD8	NA	NA	NA	NA	NA	NA	NA	NA	NA	-0.280179
AGAP009195-RA	GSTE1	NaN	NaN	NaN	NaN	-0.640508	-0.4965	-0.560875	NaN	NaN	-0.769941
AGAP009194-RA	GSTE2	NaN	NaN	NaN	NaN	-0.856888	-0.665732	-1.63942	-0.665349	-0.947731	NaN
AGAP009197-RA	GSTE3	NaN	NaN	NaN	NaN	-0.530733	NaN	NaN	NaN	0.458094	NaN
AGAP009193-RA	GSTE4	NaN	NaN	NaN	NaN	-1.04814	-0.426914	-0.553852	NaN	0.976828	NaN
AGAP009192-RA	GSTE5	NaN	NaN	NaN	NaN	-0.546588	0.415545	-0.42338	NaN	0.870399	0.742523
AGAP009191-RA	GSTE6	NaN	NaN	NaN	NaN	NaN	0.182275	0.160839	NaN	0.288027	NaN
AGAP009196-RA	GSTE7	NaN	NaN	NaN	NaN	NaN	0.332764	0.538712	NaN	1.13205	NaN
AGAP000165-RA	GSTMS1	NaN	NaN	NaN	NaN	NaN	NaN	NaN	NaN	0.433544	NaN
AGAP000163-RA	GSTMS2	NA	NA	NA	NA	NA	NA	NA	NA	-0.465697	NA
AGAP009946-RA	GSTMS3	NaN	NaN	NaN	NaN	-1.3836	NaN	-1.77317	-1.37188	-0.851703	-1.29041
AGAP005749-RA	GSTO1	NaN	NaN	NaN	0.893841	-0.524906	1.01663	0.679564	NaN	NaN	NaN
AGAP010404-RC	GSTS1_1	NaN	NaN	NaN	NaN	-0.723305	-0.629286	-0.96028	-0.517152	NaN	NaN
AGAP010404-RA	GSTS1_1	NaN	NaN	NaN	NaN	-1.47182	-1.42298	-1.83226	-1.34264	-1.39279	NaN
AGAP000761-RA	GSTT1	NaN	NaN	NaN	NaN	NaN	NaN	0.382557	NaN	0.498966	NaN
AGAP000888-RA	GSTT2	NaN	NaN	NaN	NaN	-0.333644	NaN	0.29799	NaN	0.473643	NaN
AGAP000888-RB	GSTT2	NA	NA	NA	NA	-0.35529	NA	NA	NA	0.460323	NA
AGAP000947-RA	GSTU1	NaN	NaN	NaN	-0.469386	-0.421273	NaN	NaN	NaN	NaN	NaN
AGAP003257-RA	GSTU2	NaN	NaN	NaN	NaN	NaN	NaN	NaN	-0.688082	NaN	-0.915384
AGAP009342-RA	GSTU3	NaN	NaN	NaN	NaN	NaN	NaN	NaN	NaN	0.215664	NaN
AGAP009190-RA	GSTE8	NaN	NaN	NaN	NaN	NaN	0.328762	0.289981	NaN	0.847311	NaN
AGAP002898-RA	GSTZ1	-1.45633	-1.45633	-1.72399	-1.81706	-0.59758	-0.163771	-0.374621	0.00554709	-0.237655	-0.707232
AGAP002898-RB	GSTZ1	NA	NA	NA	NA	NA	0.756127	0.682543	0.354196	0.940442	0.480221
AGAP002898-RC	GSTZ1	NA	NA	NA	NA	NA	0.651928	0.535432	NA	0.999489	0.47581
AGAP002898-RD	GSTZ1	NA	NA	NA	NA	NA	0.716804	0.592841	0.382852	1.12695	0.504103

### Sheet: ABCs
Transcript ID	Gene Name	Immediate	30 minutes	1 hour	2 hour	4 hour	8 hour	12 hour	24 hour	48 hour	72 hour
AGAP006379-RA	ABCA1	NA	NA	NA	NA	NA	-0.549659	NA	NA	NA	NA
AGAP006380-RA	ABCA2	NA	NA	NA	NA	NA	NA	1.08951	NA	NA	NA
AGAP011518-RA	ABCA4	NA	NA	NA	NA	NA	NA	NA	NA	-1.12002	NA
AGAP012156-RA	ABCA5	NA	NA	NA	NA	NA	NA	1.2322	NA	NA	NA
AGAP002278-RA	ABCB1	NaN	NaN	NaN	NaN	NaN	NaN	0.284479	NaN	0.683432	NaN
AGAP005639-RA	ABCB2	NaN	NaN	NaN	NaN	NaN	NaN	NaN	NaN	0.282514	NaN
AGAP006273-RA	ABCB3	NaN	NaN	NaN	NaN	NaN	NaN	NaN	NaN	0.344115	NaN
AGAP006364-RA	ABCB4	NaN	NaN	NaN	NaN	NaN	NaN	NaN	NaN	0.691746	0.500649
AGAP006364-RB	ABCB4	NaN	NaN	NaN	NaN	NaN	NaN	NaN	NaN	0.674723	NaN
AGAP006364-RC	ABCB4	NaN	NaN	NaN	NaN	NaN	NaN	NaN	NaN	0.581531	NaN
AGAP007917-RA	ABCC12	NaN	NaN	NaN	NaN	NaN	NaN	NaN	NaN	0.530826	NaN
AGAP009799-RA	ABCC13	NA	NA	NA	NA	0.802673	-0.549301	0.320082	NA	-0.531561	NA
AGAP009835-RA	ABCC14	NA	NA	NA	NA	NA	0.524536	0.658441	NA	1.06337	0.306239
AGAP001775-RA	ABCC2	NA	NA	NA	NA	NA	NA	-0.417112	-0.578142	NA	NA
AGAP006427-RA	ABCC7	NA	NA	NA	NA	NA	-0.641705	-0.71731	-0.487227	-0.772282	NA
AGAP008437-RA	ABCC9	NaN	NaN	0.619947	NaN	-0.658505	-0.838786	0.734782	-1.01327	-0.45464	-0.814041
AGAP002071-RA	ABCD1	NA	NA	0.452513	0.531796	0.443422	NA	0.514974	NA	NA	NA
AGAP000440-RA	ABCD2	NA	NA	NA	NA	NA	NA	NA	NA	0.511895	0.426159
AGAP002693-RA	ABCF1	NA	NA	NA	NA	-0.51856	NA	0.554923	NA	0.949696	0.595693
AGAP012249-RA	ABCF2	NA	NA	NA	NA	NA	NA	NA	NA	0.670243	NA
AGAP012005-RA	ABCF3	NA	NA	NA	NA	NA	NA	0.395744	NA	1.03079	NA
AGAP000553-RA	ABCG1	NA	NA	NA	NA	NA	0.214781	NA	NA	0.209523	NA
AGAP009464-RA	ABCG10	NA	NA	NA	NA	NA	0.595305	1.19166	NA	0.840538	NA
AGAP009463-RA	ABCG11	NA	NA	NA	NA	NA	NA	0.899564	NA	0.572195	0.742446
AGAP008889-RA	ABCG15	NA	NA	NA	NA	0.688862	NA	0.811639	NA	NA	NA
AGAP009467-RA	ABCG16	NA	NA	NA	NA	-0.55967	-0.566829	-0.423413	NA	NA	NA
AGAP009471-RA	ABCG19	NA	NA	NA	NA	NA	NA	NA	NA	0.242802	NA
AGAP000506-RA	ABCG2	NA	NA	NA	NA	-0.871324	-1.31883	-1.80783	NA	-0.753898	NA
AGAP001333-RA	ABCG2	NA	NA	NA	NA	0.491328	NA	NA	0.587617	0.62087	NA
AGAP009472-RA	ABCG20	NA	NA	NA	NA	NA	-0.330477	NA	NA	NA	NA
AGAP004603-RA	ABCG4	NA	NA	NA	NA	-0.805515	NA	-0.822453	NA	NA	NA
AGAP007655-RA	ABCG5	NA	NA	NA	0.539997	NA	0.595034	0.708964	0.586679	1.63467	1.01177
AGAP009466-RA	ABCG8	NA	NA	NA	NA	NA	-0.246723	-0.231079	NA	NA	NA
AGAP002638-RA	ABCH1	NA	NA	NA	NA	-0.332503	NA	NA	NA	NA	NA
AGAP003680-RA	ABCH2	NA	NA	NA	-0.646808	-0.773307	-1.69293	-1.79348	-0.696249	-2.14635	-1.00292

### Sheet: COEs
Transcript ID	Gene Name	Immediate	30 minutes	1 hour	2 hour	4 hour	8 hour	12 hour	24 hour	48 hour	72 hour
AGAP002090-RA	COE '16738'	NA	NA	NA	NA	0.466685	-0.753549	-0.694321	NA	-1.08445	NA
AGAP003115-RA	COE '2580'	NA	NA	NA	NA	NA	NA	-0.208202	NA	-0.235315	NA
AGAP003570-RA	COE '7913'	NA	NA	NA	NA	NA	NA	-0.33225	-0.321457	NA	-0.313123
AGAP010911-RA	COE09895	NaN	NaN	0.563636	NaN	NaN	-0.930606	-0.79435	NaN	-0.983801	-0.538632
AGAP010917-RA	COE09916	NaN	NaN	NaN	NaN	NaN	0.251047	0.256201	NaN	0.701149	NaN
AGAP010915-RA	COE09941	NaN	NaN	NaN	NaN	NaN	0.41612	0.573216	NaN	0.811768	NaN
AGAP010916-RA	COE09941	NA	NA	NA	NA	NA	NA	NA	NA	0.398503	NA
AGAP011507-RA	COE13O	0.520947	0.520947	NaN	0.535879	0.462918	1.03005	1.4923	NaN	1.01755	0.477918
AGAP011575-RA	COE15O	NA	NA	NA	NA	NA	NA	-0.202315	NA	-0.218103	NA
AGAP005756-RA	COEAE1D	NaN	NaN	NaN	NaN	NaN	0.374303	0.669801	NaN	0.287337	NaN
AGAP006227-RA	COEAE1F	NaN	NaN	NaN	NaN	NaN	-0.529841	NaN	NaN	0.395245	-0.473397
AGAP006700-RA	COEAE1G	NaN	NaN	NaN	NaN	NaN	NaN	NaN	NaN	0.397295	NaN
AGAP005757-RA	COEAE2D	NaN	NaN	NaN	NaN	NaN	-0.791517	0.672023	-0.680254	NaN	NaN
AGAP006228-RA	COEAE2F	NaN	NaN	NaN	NaN	-0.433767	-0.317242	NaN	-0.391721	NaN	NaN
AGAP006723-RA	COEAE2G	NaN	NaN	NaN	0.644487	NaN	1.30648	NaN	0.583	1.88321	NaN
AGAP005758-RA	COEAE3D	NaN	NaN	NaN	NaN	NaN	NaN	0.228718	NaN	NaN	NaN
AGAP006724-RA	COEAE3G	NaN	NaN	NaN	NaN	-0.999527	NaN	-0.786432	NaN	0.659277	NaN
AGAP006725-RA	COEAE4G	NaN	NaN	NaN	NaN	NaN	0.257781	NaN	NaN	0.293975	NaN
AGAP006726-RA	COEAE5G	NaN	NaN	NaN	NaN	-0.495104	-0.508073	-0.643409	NaN	-0.365534	-0.487654
AGAP005373-RA	COEBE1C	NaN	NaN	NaN	NaN	NaN	NaN	NaN	NaN	0.376421	NaN
AGAP005371-RA	COEBE2C	NaN	NaN	NaN	NaN	NaN	0.270358	NaN	NaN	0.550003	NaN
AGAP005372-RA	COEBE3C	NaN	NaN	NaN	NaN	NaN	NaN	0.96169	NaN	1.62793	1.26599
AGAP005370-RA	COEBE4C	NA	NA	NA	NA	NA	NA	NA	NA	0.25202	NA
AGAP005834-RA	COEJHE2E	NaN	NaN	NaN	NaN	0.873815	NaN	0.970676	NaN	NaN	NaN
AGAP005837-RA	COEJHE5E	NaN	NaN	NaN	NaN	NaN	NaN	0.878875	NaN	0.704641	NaN
AGAP011509-RA	COEunkn	NaN	NaN	NaN	NaN	NaN	0.357213	NaN	NaN	0.522288	NaN

### Sheet: UGTs
Transcript ID	Gene Name	Immediate	30 minutes	1 hour	2 hour	4 hour	8 hour	12 hour	24 hour	48 hour	72 hour
AGAP002449-RA	UGT50B2	NA	NA	NA	NA	NA	NA	0.221132	NA	0.303294	NA
AGAP007374-RA	UGT49A3	NA	NA	NA	NA	NA	NA	NA	0.606256	0.646198	0.963098
AGAP005163-RA	UGT315A2	NA	NA	NA	NA	NA	0.430535	NA	NA	NA	NA
AGAP002783-RA	UGT314A2	NA	NA	NA	NA	NA	NA	0.577915	NA	0.735098	0.387818
AGAP010334-RA	UGT309B1	NA	NA	NA	NA	NA	NA	NA	NA	-0.308137	NA
AGAP005751-RA	UGT308H1	NA	NA	NA	NA	0.63438	NA	0.718922	NA	NA	NA
AGAP007990-RA	UGT308G1	0.785123	0.785123	1.09565	1.15956	3.86464	0.54248	5.0558	0.774909	2.05764	1.019
AGAP006775-RA	UGT308D1	NA	NA	NA	NA	NA	NA	-0.60014	NA	-0.759819	NA
AGAP005753-RA	UGT308C2	NA	NA	NA	NA	NA	0.579516	0.757107	NA	0.420559	NA
AGAP005750-RA	UGT308B2	NA	NA	NA	NA	NA	NA	0.835307	NA	0.771333	NA
AGAP005752-RA	UGT308A2	NA	NA	NA	NA	NA	NA	0.223415	NA	NA	NA
AGAP007588-RA	UGT306C1	NA	NA	0.678052	0.587475	NA	NA	0.431275	NA	0.787891	NA
AGAP007589-RA	UGT306A2	NA	NA	NA	0.556307	NA	0.486059	0.473077	-0.422384	1.03404	NA
AGAP007028-RA	UGT302J1	NA	NA	0.573502	NA	NA	NA	-0.33467	-0.362563	NA	-0.528322
AGAP007029-RA	UGT302H2	NA	NA	NA	NA	NA	NA	0.631449	NA	0.854293	NA
AGAP006222-RA	UGT302A1	NA	NA	NA	NA	0.868282	NA	0.921198	NA	NA	NA
AGAP008401-RA	UGT301E2	NaN	NaN	-0.574966	NaN	-0.662023	-0.62625	-0.586663	-0.565892	-1.00859	-0.718016
AGAP008404-RA	UGT301C1	NA	NA	NA	NA	NA	NA	NA	NA	0.576597	NA

### Sheet: CSPs
Transcript ID	Gene Name	Immediate	30 minutes	1 hour	2 hour	4 hour	8 hour	12 hour	24 hour	48 hour	72 hour
AGAP008051-RA	SAP1	NA	NA	-0.813209	NA	-1.03755	NA	0.573713	-1.05827	0.555917	NA
AGAP008052-RA	SAP2	NA	NA	NA	NA	NA	1.39219	NA	NA	NA	NA
AGAP008054-RA	SAP3	NA	NA	NA	NA	NA	0.815061	0.983938	NA	1.20376	0.79774
AGAP008055-RA	CSP3	NA	NA	NA	NA	NA	NA	0.294469	NA	NA	-0.443858
AGAP008059-RA	CSP1	NA	NA	-0.607784	NA	-0.515309	NA	0.594618	-1.06405	NA	-0.79267
AGAP001303-RA	CSP6	NA	NA	-0.832416	-0.656839	NA	NA	NA	NA	NA	NA
AGAP001303-RB	CSP6	NA	NA	-0.896924	-0.634053	NA	NA	NA	NA	-0.397419	NA
