## Additional Files for "Sub-lethal pyrethroid exposure and ageing lead to pronounced changes in gene expression in insecticide resistance *Anopheles coluzzii*": Additional File 10.xlsx

### Sheet: Supplementary Table 8
Additional File 10: Significantly differentially expressed transcripts between night time (11pm) and morning (11am). Transcript ID, Gene Name and Gene Description (VectorBase, April 2020), adjusted p-value and fold change for each transcript. Down-regulation indicates transcripts with higher expression in the evening, up-regulation is the converse.
Transcript ID	Gene Name	Gene Description	Adjusted p value	Fold Change
AGAP008293-RA	TRYP7	trypsin 7 [Source:VB Community Annotation]	8.47e-05	0.0457632
AGAP001198-RA		chymotrypsin [Source:VB Community Annotation]	0.000130163	0.058354
AGAP008292-RA	TRYP4	trypsin 4 [Source:VB Community Annotation]	0.000100718	0.0640433
AGAP008290-RA	TRYP6	trypsin 6 [Source:VB Community Annotation]	0.00105658	0.10322
AGAP011442-RA		serine carboxypeptidase 1 [Source:VB Community Annotation]	0.00060993	0.107513
AGAP012842-RA			0.000324317	0.114655
AGAP010766-RA			0.000492026	0.115329
AGAP009593-RA	CP	Zinc carboxypeptidase A 1 [Source:UniProtKB/Swiss-Prot;Acc:O02350]	0.00071828	0.116984
AGAP006371-RA		amyrel [Source:VB Community Annotation]	0.00191918	0.117564
AGAP008294-RA	TRYP3	trypsin 3 [Source:VB Community Annotation]	0.0026741	0.126945
AGAP009592-RA			0.00103488	0.177554
AGAP007990-RA		glucosyl/glucuronosyl transferases [Source:VB Community Annotation]	0.00272831	0.189157
AGAP001856-RA	PER	period circadian protein [Source:VB Community Annotation]	0.000190498	0.193323
AGAP011616-RA			0.00307402	0.194789
AGAP008487-RA		Sphingomyelin phosphodiesterase [Source:UniProtKB/TrEMBL;Acc:Q7Q4M5]	0.00093617	0.206837
AGAP000088-RA	CYP4H19	cytochrome P450 [Source:VB Community Annotation]	0.000492026	0.21024
AGAP000088-RA	CYP4H19	cytochrome P450 [Source:VB Community Annotation]	0.000888622	0.219878
AGAP009830-RA			0.00126578	0.220593
AGAP008179-RA	SCRBQ3	Class B Scavenger Receptor (CD36 domain). [Source:VB Community Annotation]	0.00264843	0.23145
AGAP013490-RA	CYP4H24	cytochrome P450 [Source:VB Community Annotation]	0.000888622	0.233506
AGAP000088-RA	CYP4H19	cytochrome P450 [Source:VB Community Annotation]	0.000649787	0.23687
AGAP010363-RA			0.0113714	0.236889
AGAP006206-RB	NA	NA	0.00060993	0.242075
AGAP008632-RA		alpha-aminoadipic semialdehyde synthase [Source:VB Community Annotation]	0.00187566	0.249834
AGAP012745-RA		Anpep [Source:VB Community Annotation]	0.000775116	0.269016
AGAP012761-RA		Synaptic vesicle protein [Source:VB Community Annotation]	0.000571731	0.272702
AGAP006974-RA	TOLL9	TOLL-like receptor 9 [Source:VB Community Annotation]	0.000492026	0.282817
AGAP006206-RA	NA	NA	0.000250358	0.284727
AGAP010387-RA		alanine-glyoxylate aminotransferase [Source:VB Community Annotation]	0.00745133	0.300664
AGAP005645-RA		dehydrogenase/reductase SDR family member 11 precursor [Source:VB Community Annotation]	0.00147361	0.312027
AGAP002865-RA	CYP6P3	cytochrome P450 [Source:VB Community Annotation]	0.012453	0.314893
AGAP002865-RA	CYP6P3	cytochrome P450 [Source:VB Community Annotation]	0.00745133	0.315437
AGAP013255-RA	APN3	aminopeptidase N1 [Source:VB Community Annotation]	0.000810985	0.316413
AGAP002771-RA			0.00407051	0.320542
AGAP000603-RA			0.00784308	0.328658
AGAP008244-RA			0.00264843	0.333998
AGAP004156-RB		synaptic vesicle protein [Source:VB Community Annotation]	0.00270703	0.33606
AGAP002865-RA	CYP6P3	cytochrome P450 [Source:VB Community Annotation]	0.00582485	0.336336
AGAP004156-RA		synaptic vesicle protein [Source:VB Community Annotation]	0.00126578	0.33884
AGAP007386-RA	LYSC7	C-type lysozyme [Source:VB Community Annotation]	0.00874068	0.34089
AGAP013078-RA		Plasma glutamate carboxypeptidase precursor [Source:VB Community Annotation]	0.022734	0.341365
AGAP004261-RA	CRY2	cryptochrome 2 [Source:VB Community Annotation]	0.00215309	0.3705
AGAP004770-RA		female reproductive tract protease GLEANR_896 [Source:VB Community Annotation]	0.000651765	0.371197
AGAP004261-RB	CRY2	cryptochrome 2 [Source:VB Community Annotation]	0.0025353	0.375105
AGAP006421-RA	A5R1	antigen 5 related protein 1 [Source:VB Community Annotation]	0.00591767	0.378365
AGAP008176-RA		dipeptidyl-peptidase 4 [Source:VB Community Annotation]	0.00339147	0.38042
AGAP004261-RC	CRY2	cryptochrome 2 [Source:VB Community Annotation]	0.00187566	0.384551
AGAP002826-RA			0.00246634	0.3878
AGAP008892-RA			0.0290947	0.397145
AGAP002865-RA	CYP6P3	cytochrome P450 [Source:VB Community Annotation]	0.0042583	0.400246
AGAP009551-RA		sulfotransferase (Sult) [Source:VB Community Annotation]	0.00339147	0.404748
AGAP008218-RA	CYP6Z2	cytochrome P450 [Source:VB Community Annotation]	0.0315322	0.405147
AGAP000367-RA		glyoxalase domain-containing protein 4 [Source:VB Community Annotation]	0.0126599	0.411052
AGAP006077-RA	Obp51	odorant-binding protein 51 [Source:VB Community Annotation]	0.0122843	0.413481
AGAP005653-RA		solute carrier family 7 (cationic amino acid transporter, y+ system) [Source:VB Community Annotation]	0.00296208	0.41525
AGAP005319-RA			0.00159977	0.420529
AGAP006594-RB		solute carrier family 17, member 5 [Source:VB Community Annotation]	0.00272831	0.420953
AGAP006594-RA		solute carrier family 17, member 5 [Source:VB Community Annotation]	0.00591288	0.425612
AGAP000732-RA		Synaptic vesicle protein [Source:VB Community Annotation]	0.00477106	0.425684
AGAP006369-RA	CPR144	cuticular protein RR-2 family 144 [Source:VB Community Annotation]	0.00739779	0.429101
AGAP006000-RA	CPR25	cuticular protein RR-1 family 25 [Source:VB Community Annotation]	0.0101489	0.430865
AGAP004572-RA			0.00378984	0.431214
AGAP008288-RA	TIM	timeless [Source:VB Community Annotation]	0.0147573	0.433465
AGAP009974-RA	AAPP	Anopheline antiplatelet protein [Source:UniProtKB/TrEMBL;Acc:B3VDI7]	0.00583006	0.433996
AGAP008212-RA	CYP6M2	cytochrome P450 [Source:VB Community Annotation]	0.023877	0.440425
AGAP010550-RA		venom allergen [Source:VB Community Annotation]	0.00458509	0.441833
AGAP008212-RA	CYP6M2	cytochrome P450 [Source:VB Community Annotation]	0.0122843	0.447943
AGAP004572-RB			0.0078506	0.449821
AGAP005948-RA	kh	Kynurenine 3-monooxygenase [Source:UniProtKB/Swiss-Prot;Acc:Q7Q6A7]	0.00493052	0.449824
AGAP000535-RA			0.00152666	0.457183
AGAP012251-RA		inorganic phosphate cotransporter [Source:VB Community Annotation]	0.00299503	0.459889
AGAP008212-RA	CYP6M2	cytochrome P450 [Source:VB Community Annotation]	0.022555	0.463415
AGAP008437-RA	ABCC9	ATP-binding cassette transporter (ABC transporter) family C member 8 [Source:UniProtKB/TrEMBL;Acc:A0A1S4GY97]	0.00310723	0.466283
AGAP000785-RA		Synaptic vesicle protein [Source:VB Community Annotation]	0.00286337	0.466975
AGAP008056-RA			0.00282951	0.468457
AGAP008052-RA	SAP2	sensory appendage protein 2 [Source:VB Community Annotation]	0.0176894	0.473049
AGAP012156-RA	ABCA5	ATP-binding cassette transporter (ABC transporter) family A member 5 [Source:VB Community Annotation]	0.00873963	0.47306
AGAP006077-RB	Obp51	odorant-binding protein 51 [Source:VB Community Annotation]	0.0201228	0.474402
AGAP007043-RA			0.0264946	0.47506
AGAP012308-RA		ornithine decarboxylase [Source:VB Community Annotation]	0.00592622	0.4839
AGAP007497-RA	CuSOD1	copper-zinc superoxide dismutase 1 [Source:VB Community Annotation]	0.02019	0.485725
AGAP013386-RA		DNA polymerase zeta [Source:VB Community Annotation]	0.0276793	0.488685
AGAP008218-RA	CYP6Z2	cytochrome P450 [Source:VB Community Annotation]	0.040821	0.489022
AGAP005387-RA		cellular retinaldehyde binding protein [Source:VB Community Annotation]	0.00515729	0.49003
AGAP009786-RA		phosphoribosylamine--glycine ligase / phosphoribosylglycinamide formyltransfer [Source:VB Community Annotation]	0.0197227	0.491965
AGAP013458-RC			0.00550371	0.492433
AGAP008212-RA	CYP6M2	cytochrome P450 [Source:VB Community Annotation]	0.0169344	0.49257
AGAP002593-RA		outer membrane lipoprotein Blc [Source:VB Community Annotation]	0.0107287	0.495852
AGAP009924-RA			0.0049099	0.497414
AGAP012635-RA			0.00660734	0.504731
AGAP005340-RA			0.0151011	0.505023
AGAP003844-RA		Class b basic helix-loop-helix protein [Source:VB Community Annotation]	0.035777	0.505476
AGAP002867-RA	CYP6P4	cytochrome P450 [Source:VB Community Annotation]	0.0351579	0.505856
AGAP007043-RB			0.0261301	0.50968
AGAP007140-RA		Ser/Thr protein phosphatase/nucleotidase [Source:VB Community Annotation]	0.0205023	0.511421
AGAP006032-RA			0.0141579	0.511559
AGAP012960-RA			0.0119278	0.511867
AGAP002867-RA	CYP6P4	cytochrome P450 [Source:VB Community Annotation]	0.0357371	0.528207
AGAP008437-RA	ABCC9	ATP-binding cassette transporter (ABC transporter) family C member 8 [Source:UniProtKB/TrEMBL;Acc:A0A1S4GY97]	0.0052127	0.528854
AGAP002867-RA	CYP6P4	cytochrome P450 [Source:VB Community Annotation]	0.0264946	0.531172
AGAP003077-RA		glutamyl aminopeptidase [Source:VB Community Annotation]	0.00338765	0.533656
AGAP007636-RA		phosphatidate phosphatase LPIN [Source:VB Community Annotation]	0.00418041	0.534159
AGAP004860-RA		protease m1 zinc metalloprotease [Source:VB Community Annotation]	0.00350233	0.534298
AGAP007906-RA		Spink6 [Source:VB Community Annotation]	0.00382972	0.535172
AGAP005757-RA	COEAE2E	carboxylesterase alpha esterase [Source:VB Community Annotation]	0.00407051	0.535465
AGAP003308-RA	CPAP3-C	cuticular protein [Source:VB Community Annotation]	0.0208283	0.53587
AGAP000377-RA		E3 ubiquitin-protein ligase [Source:VB Community Annotation]	0.00215454	0.535951
AGAP002867-RA	CYP6P4	cytochrome P450 [Source:VB Community Annotation]	0.0286638	0.537138
AGAP010571-RA			0.00339147	0.537262
AGAP004175-RA		uridine monophosphate synthetase [Source:VB Community Annotation]	0.00311402	0.539181
AGAP010032-RA			0.0233223	0.540928
AGAP000610-RA	SG1f	salivary gland protein 1-like 6 [Source:VB Community Annotation]	0.00730975	0.54204
AGAP000818-RA	CYP9K1	cytochrome P450 [Source:VB Community Annotation]	0.00745133	0.543344
AGAP008437-RA	ABCC9	ATP-binding cassette transporter (ABC transporter) family C member 8 [Source:UniProtKB/TrEMBL;Acc:A0A1S4GY97]	0.0170364	0.543952
AGAP005757-RA	COEAE2E	carboxylesterase alpha esterase [Source:VB Community Annotation]	0.014059	0.544481
AGAP013458-RA			0.0162625	0.549628
AGAP000741-RA			0.0151555	0.550403
AGAP000818-RA	CYP9K1	cytochrome P450 [Source:VB Community Annotation]	0.0272466	0.55184
AGAP005757-RA	COEAE2E	carboxylesterase alpha esterase [Source:VB Community Annotation]	0.0061307	0.55209
AGAP005757-RA	COEAE2E	carboxylesterase alpha esterase [Source:VB Community Annotation]	0.00737461	0.553372
AGAP008317-RA		tyrosine-protein kinase Tec [Source:VB Community Annotation]	0.0416779	0.560043
AGAP001256-RC		3'-phosphoadenosine 5'-phosphosulfate synthase [Source:VB Community Annotation]	0.0427557	0.560654
AGAP009563-RA		Myotubularin related protein 2 [Source:UniProtKB/TrEMBL;Acc:A0A1S4H1F2]	0.00296208	0.561898
AGAP010042-RA		solute carrier organic anion transporter family member [Source:VB Community Annotation]	0.0049099	0.562414
AGAP002091-RA		phosphoribosylformylglycinamidine synthase [Source:VB Community Annotation]	0.0469367	0.564146
AGAP007390-RA		peptide-N4-(N-acetyl-beta-glucosaminyl)asparagine amidase [Source:VB Community Annotation]	0.00568008	0.564231
AGAP005878-RA		POU domain transcription factor, class 3 [Source:VB Community Annotation]	0.009486	0.56665
AGAP001713-RC		stearoyl-CoA desaturase (delta-9 desaturase) [Source:VB Community Annotation]	0.0124594	0.567653
AGAP001256-RB		3'-phosphoadenosine 5'-phosphosulfate synthase [Source:VB Community Annotation]	0.0429412	0.567889
AGAP010892-RA		Synaptic vesicle glycoprotein 2B [Source:VB Community Annotation]	0.0208283	0.570543
AGAP001713-RB		stearoyl-CoA desaturase (delta-9 desaturase) [Source:VB Community Annotation]	0.0181532	0.571265
AGAP001256-RA		3'-phosphoadenosine 5'-phosphosulfate synthase [Source:VB Community Annotation]	0.035728	0.572269
AGAP004218-RA			0.00327846	0.572601
AGAP010052-RA		carbonic anhydrase [Source:VB Community Annotation]	0.00764518	0.572975
AGAP003841-RA	SG10	salivary gland protein 10 [Source:VB Community Annotation]	0.0222361	0.575294
AGAP001752-RB		SNF related kinase [Source:VB Community Annotation]	0.0102621	0.575613
AGAP011478-RA			0.0226001	0.582485
AGAP002862-RA	CYP6AA1	cytochrome P450 [Source:VB Community Annotation]	0.0353027	0.582746
AGAP003483-RA			0.009486	0.583952
AGAP001713-RA		stearoyl-CoA desaturase (delta-9 desaturase) [Source:VB Community Annotation]	0.0163249	0.584399
AGAP005971-RA		Phospholipase B-like [Source:UniProtKB/TrEMBL;Acc:Q7Q692]	0.0111846	0.585058
AGAP001713-RD		stearoyl-CoA desaturase (delta-9 desaturase) [Source:VB Community Annotation]	0.0310019	0.585783
AGAP002463-RA		ubiquitin associated and SH3 domain-containing protein B [Source:VB Community Annotation]	0.0363687	0.586415
AGAP008437-RA	ABCC9	ATP-binding cassette transporter (ABC transporter) family C member 8 [Source:UniProtKB/TrEMBL;Acc:A0A1S4GY97]	0.0171826	0.587613
AGAP001308-RA		coiled-coil domain-containing protein 64 [Source:VB Community Annotation]	0.0201885	0.589415
AGAP003773-RB			0.0300052	0.593271
AGAP011507-RA	COE13O	carboxylesterase [Source:VB Community Annotation]	0.00337205	0.594873
AGAP004272-RA	GPRBOS	putative boss-like receptor [Source:VB Community Annotation]	0.00427506	0.595096
AGAP010066-RA			0.0144322	0.599619
AGAP000818-RA	CYP9K1	cytochrome P450 [Source:VB Community Annotation]	0.0152168	0.600637
AGAP000468-RA			0.0173613	0.602186
AGAP002463-RB		ubiquitin associated and SH3 domain-containing protein B [Source:VB Community Annotation]	0.0276126	0.603235
AGAP004297-RA			0.0492478	0.603741
AGAP010914-RA			0.0146376	0.605236
AGAP003077-RB		glutamyl aminopeptidase [Source:VB Community Annotation]	0.0101489	0.606116
AGAP004636-RA		sodium-independent sulfate anion transporter [Source:VB Community Annotation]	0.0237127	0.608224
AGAP011507-RA	COE13O	carboxylesterase [Source:VB Community Annotation]	0.00660734	0.608302
AGAP005378-RB			0.0176894	0.608992
AGAP010383-RA		solute carrier family 15 member 1 [Source:VB Community Annotation]	0.0179719	0.610945
AGAP008219-RA	CYP6Z1	cytochrome P450 [Source:VB Community Annotation]	0.0298515	0.610953
AGAP002862-RA	CYP6AA1	cytochrome P450 [Source:VB Community Annotation]	0.023272	0.61164
AGAP003773-RA			0.031908	0.611884
AGAP008219-RA	CYP6Z1	cytochrome P450 [Source:VB Community Annotation]	0.0286638	0.613927
AGAP008219-RA	CYP6Z1	cytochrome P450 [Source:VB Community Annotation]	0.0237479	0.613954
AGAP004248-RA	GPXH3	glutathione peroxidase 3 [Source:VB Community Annotation]	0.0391695	0.614838
AGAP002830-RA		C-1-tetrahydrofolate synthase, mitochondrial precursor [Source:VB Community Annotation]	0.0118444	0.61494
AGAP003502-RA	HPX6	heme peroxidase 6 [Source:VB Community Annotation]	0.0260009	0.616405
AGAP011322-RA		fibulin 2 [Source:VB Community Annotation]	0.012453	0.617832
AGAP008219-RA	CYP6Z1	cytochrome P450 [Source:VB Community Annotation]	0.0276793	0.619627
AGAP008982-RA		CzcD (Cation-efflux system membrane protein) [Source:VB Community Annotation]	0.0157486	0.62008
AGAP007737-RA			0.00886164	0.62109
AGAP002625-RA	CTL9	C-type lectin (CTL) [Source:VB Community Annotation]	0.0125269	0.621613
AGAP000844-RA		Progestin and adipoQ receptor family member 4 [Source:VB Community Annotation]	0.0178204	0.621817
AGAP004248-RA	GPXH3	glutathione peroxidase 3 [Source:VB Community Annotation]	0.0490062	0.622655
AGAP007732-RA		solute carrier family 17, member 5 [Source:VB Community Annotation]	0.0317302	0.622682
AGAP000818-RA	CYP9K1	cytochrome P450 [Source:VB Community Annotation]	0.0310305	0.623245
AGAP003547-RB		MORN repeat-containing protein 4 [Source:VB Community Annotation]	0.022133	0.626011
AGAP004801-RC		Huntingtin interacting protein [Source:VB Community Annotation]	0.0421295	0.626108
AGAP010877-RA		sulfite oxidase [Source:VB Community Annotation]	0.0472518	0.626355
AGAP001011-RA			0.0226001	0.627182
AGAP005378-RC			0.0238943	0.629122
AGAP002397-RA		60 kDa lysophospholipase [Source:VB Community Annotation]	0.0049099	0.631172
AGAP004248-RA	GPXH3	glutathione peroxidase 3 [Source:VB Community Annotation]	0.0176894	0.631406
AGAP002379-RA			0.0375188	0.631891
AGAP005378-RA			0.0287945	0.632575
AGAP011462-RA			0.0283622	0.635421
AGAP002862-RA	CYP6AA1	cytochrome P450 [Source:VB Community Annotation]	0.0310305	0.636802
AGAP008501-RA		glutaryl-CoA dehydrogenase [Source:VB Community Annotation]	0.00745133	0.637186
AGAP003502-RA	HPX6	heme peroxidase 6 [Source:VB Community Annotation]	0.028985	0.637687
AGAP003502-RA	HPX6	heme peroxidase 6 [Source:VB Community Annotation]	0.022975	0.639035
AGAP010458-RA		Ninjurin 1 [Source:VB Community Annotation]	0.0275691	0.639288
AGAP005558-RA		peptidase (mitochondrial processing) beta [Source:VB Community Annotation]	0.0397673	0.639475
AGAP004297-RB			0.0484503	0.639726
AGAP006881-RA		polypeptide N-acetylgalactosaminyltransferase [Source:VB Community Annotation]	0.0111846	0.639787
AGAP002625-RB	CTL9	C-type lectin (CTL) [Source:VB Community Annotation]	0.00568008	0.640907
AGAP010764-RA		Metalloendopeptidase [Source:UniProtKB/TrEMBL;Acc:Q7Q209]	0.0235031	0.642232
AGAP009281-RA		Apolipoprotein D precursor [Source:UniProtKB/TrEMBL;Acc:A0A1S4H0P2]	0.022098	0.64331
AGAP001913-RA		histamine-gated chloride channel [Source:VB Community Annotation]	0.0453138	0.645623
AGAP011507-RA	COE13O	carboxylesterase [Source:VB Community Annotation]	0.0157303	0.647488
AGAP009730-RA		myosin III [Source:VB Community Annotation]	0.00847189	0.647534
AGAP008059-RA	CSP1	chemosensory protein 1 [Source:VB Community Annotation]	0.0489421	0.648773
AGAP003535-RA			0.00737461	0.650097
AGAP000973-RA		neutral ceramidase [Source:VB Community Annotation]	0.0448981	0.650352
AGAP003777-RA			0.0421295	0.652831
AGAP002862-RA	CYP6AA1	cytochrome P450 [Source:VB Community Annotation]	0.0317778	0.653912
AGAP012561-RA			0.0236747	0.655655
AGAP007552-RA			0.0357167	0.661233
AGAP001281-RB		potassium inwardly-rectifying channel subfamily J [Source:VB Community Annotation]	0.023272	0.662251
AGAP011736-RA		Fatty acyl-CoA reductase [Source:UniProtKB/TrEMBL;Acc:Q7PZ52]	0.034891	0.662434
AGAP010912-RA	NA	NA	0.0272466	0.662494
AGAP002043-RA			0.0311115	0.664493
AGAP003025-RB	RpLp2	60S ribosomal protein LP2 [Source:VB Community Annotation]	0.0398706	0.664704
AGAP009745-RA		Sugar transporter ERD6-like 4 [Source:VB Community Annotation]	0.0173086	0.665185
AGAP003587-RA		sodium-independent sulfate anion transporter [Source:VB Community Annotation]	0.0416766	0.665427
AGAP008821-RA		N-myc downstream regulated [Source:UniProtKB/TrEMBL;Acc:A0A1S4GZB7]	0.022098	0.667213
AGAP003025-RC	RpLp2	60S ribosomal protein LP2 [Source:VB Community Annotation]	0.0368677	0.667966
AGAP003774-RA			0.0285751	0.669452
AGAP011830-RA		myo-inositol-1-phosphate synthase [Source:VB Community Annotation]	0.0113332	0.670519
AGAP009614-RA			0.0498444	0.670978
AGAP003934-RA		Battenin [Source:UniProtKB/TrEMBL;Acc:Q7Q2B1]	0.0368929	0.672169
AGAP009332-RA			0.046057	0.673399
AGAP000881-RA		aldehyde dehydrogenase family 7 member A1 [Source:VB Community Annotation]	0.0480071	0.673414
AGAP008900-RA		facilitated trehalose transporter Tret1-2 homolog [Source:VB Community Annotation]	0.0321629	0.673686
AGAP008933-RA			0.0286638	0.674445
AGAP003502-RA	HPX6	heme peroxidase 6 [Source:VB Community Annotation]	0.0283622	0.675572
AGAP004248-RA	GPXH3	glutathione peroxidase 3 [Source:VB Community Annotation]	0.0283622	0.676036
AGAP001943-RA			0.0268118	0.67745
AGAP006899-RA		basic tail-containing salivary secreted peptide [Source:VB Community Annotation]	0.0480071	0.678394
AGAP003092-RE		Ras-related C3 botulinum toxin substrate 1 precursor [Source:VB Community Annotation]	0.0492195	0.679048
AGAP005205-RC	PGRPLA	peptidoglycan recognition protein (long) [Source:VB Community Annotation]	0.04193	0.679276
AGAP004046-RC		Mpv17-like protein [Source:VB Community Annotation]	0.0132989	0.683267
AGAP004879-RA			0.028985	0.683312
AGAP010151-RA			0.0300052	0.685033
AGAP002564-RB	Aldo	fructose biphosphate aldolase [Source:VB Community Annotation]	0.0104622	0.686268
AGAP010560-RA	NA	NA	0.0368929	0.689719
AGAP004046-RB		Mpv17-like protein [Source:VB Community Annotation]	0.0146376	0.692391
AGAP002564-RE	Aldo	fructose biphosphate aldolase [Source:VB Community Annotation]	0.0118444	0.694916
AGAP007633-RE		solute carrier family 36 (proton-coupled amino acid transporter) [Source:VB Community Annotation]	0.0453138	0.695267
AGAP002564-RD	Aldo	fructose biphosphate aldolase [Source:VB Community Annotation]	0.0150534	0.695383
AGAP005865-RA		fumarylacetoacetase [Source:VB Community Annotation]	0.0204853	0.695502
AGAP006543-RA			0.023272	0.695912
AGAP008214-RA	CYP6M4	cytochrome P450 [Source:VB Community Annotation]	0.011383	0.696762
AGAP000769-RA			0.012453	0.69804
AGAP008889-RA	ABCG15	ATP-binding cassette transporter (ABC transporter) family G member 15 [Source:VB Community Annotation]	0.028985	0.698902
AGAP011342-RA	NA	NA	0.030097	0.699849
AGAP009224-RA			0.031595	0.700078
AGAP008782-RA		23.4 kDa salivary protein [Source:VB Community Annotation]	0.0421295	0.702364
AGAP013128-RA	CYP6AA2	cytochrome P450 [Source:VB Community Annotation]	0.0177541	0.702599
AGAP007633-RB		solute carrier family 36 (proton-coupled amino acid transporter) [Source:VB Community Annotation]	0.0264193	0.705267
AGAP006916-RA	mRpL54	39S ribosomal protein L54, mitochondrial [Source:VB Community Annotation]	0.0436968	0.705425
AGAP003547-RA		MORN repeat-containing protein 4 [Source:VB Community Annotation]	0.0490062	0.707785
AGAP004046-RA		Mpv17-like protein [Source:VB Community Annotation]	0.023272	0.708164
AGAP012419-RA		Feline leukemia virus subgroup C receptor-related protein 1 [Source:VB Community Annotation]	0.0366495	0.70835
AGAP002564-RC	Aldo	fructose biphosphate aldolase [Source:VB Community Annotation]	0.0158018	0.708474
AGAP011253-RA			0.0432651	0.708715
AGAP003687-RA		glycerol-3-phosphate O-acyltransferase 1/2 [Source:VB Community Annotation]	0.0296953	0.709555
AGAP003020-RA		facilitated glucose transporter (solute carrier family 2) [Source:VB Community Annotation]	0.0489176	0.70961
AGAP003714-RA	HPX3	heme peroxidase 3 [Source:VB Community Annotation]	0.0379663	0.710609
AGAP001515-RA			0.0499896	0.711704
AGAP010788-RA	NA	NA	0.023272	0.712379
AGAP001493-RA			0.0490668	0.713076
AGAP002411-RB		regulator of G-protein signaling [Source:VB Community Annotation]	0.0152281	0.713614
AGAP003089-RA		ATP-dependent RNA helicase [Source:VB Community Annotation]	0.031595	0.713943
AGAP006376-RB	PDP1	PAR-domain protein 1 [Source:VB Community Annotation]	0.031595	0.718081
AGAP003096-RA		yellow protein [Source:VB Community Annotation]	0.0344	0.720763
AGAP004598-RA		Phosphoserine aminotransferase [Source:UniProtKB/TrEMBL;Acc:Q5TRW7]	0.0368929	0.721568
AGAP001627-RA		solute carrier family 7 (cationic amino acid transporter, y+ system) [Source:VB Community Annotation]	0.0162168	0.723618
AGAP004892-RA			0.0276793	0.723941
AGAP000500-RA	Cpr	NADPH cytochrome P450 reductase [Source:VB Community Annotation]	0.0459608	0.725185
AGAP001449-RA			0.0238943	0.726501
AGAP007633-RD		solute carrier family 36 (proton-coupled amino acid transporter) [Source:VB Community Annotation]	0.031908	0.727403
AGAP010579-RA	NA	NA	0.0237479	0.729241
AGAP000022-RA		amino acid transporter protein [Source:VB Community Annotation]	0.0489184	0.730276
AGAP007633-RC		solute carrier family 36 (proton-coupled amino acid transporter) [Source:VB Community Annotation]	0.0176894	0.731121
AGAP010961-RA	CYP6AK1	cytochrome P450 [Source:VB Community Annotation]	0.0344	0.732019
AGAP002751-RA			0.0361855	0.732147
AGAP001623-RA			0.0463626	0.73237
AGAP003823-RA		influenza virus NS1A-binding protein [Source:VB Community Annotation]	0.0317302	0.733766
AGAP010831-RA	TEP8	thioester-containing protein 8 [Source:VB Community Annotation]	0.0361855	0.737104
AGAP011097-RA			0.031595	0.738656
AGAP010832-RA	TEP19	thioester-containing protein 19 [Source:VB Community Annotation]	0.0458142	0.73921
AGAP012900-RA			0.030097	0.742555
AGAP002274-RB			0.0472518	0.744744
AGAP000943-RE		chloride intracellular channel [Source:VB Community Annotation]	0.0235261	0.747835
AGAP008214-RA	CYP6M4	cytochrome P450 [Source:VB Community Annotation]	0.0260009	0.748168
AGAP005281-RA			0.0283622	0.74863
AGAP012841-RA		N-acylsphingosine amidohydrolase (non-lysosomal ceramidase) 2B [Source:VB Community Annotation]	0.0364149	0.751423
AGAP000769-RB			0.0482775	0.752924
AGAP003823-RB		influenza virus NS1A-binding protein [Source:VB Community Annotation]	0.0252042	0.753475
AGAP008143-RA			0.0283023	0.754097
AGAP004112-RA			0.0385467	0.754685
AGAP006226-RA	Aldehyde_oxidase		0.0492195	0.755166
AGAP001747-RA		Ubiquitin domain-containing protein [Source:VB Community Annotation]	0.0281005	0.755798
AGAP000943-RC		chloride intracellular channel [Source:VB Community Annotation]	0.0320223	0.756376
AGAP006414-RA	Cht8	chitinase [Source:VB Community Annotation]	0.0429683	0.75824
AGAP005127-RA		RNA-binding protein 15 [Source:VB Community Annotation]	0.0349387	0.758528
AGAP006575-RA		multifunctional methyltransferase subunit TRM112 [Source:VB Community Annotation]	0.0417921	0.760751
AGAP003359-RA		adaptor protein complex AP-1 subunit gamma-1 [Source:VB Community Annotation]	0.0314094	0.760853
AGAP000699-RB			0.0379663	0.764428
AGAP000943-RB		chloride intracellular channel [Source:VB Community Annotation]	0.0300052	0.764758
AGAP003645-RA		kelch-like protein 19 [Source:VB Community Annotation]	0.0282527	0.766702
AGAP013128-RA	CYP6AA2	cytochrome P450 [Source:VB Community Annotation]	0.0283622	0.767138
AGAP002128-RA		BRCA1-associated protein [Source:VB Community Annotation]	0.0380665	0.768799
AGAP000943-RD		chloride intracellular channel [Source:VB Community Annotation]	0.0344351	0.769049
AGAP006576-RC		malate/L-lactate dehydrogenase [Source:VB Community Annotation]	0.0462137	0.7708
AGAP001886-RA			0.0375188	0.771623
AGAP004095-RA			0.0438265	0.771898
AGAP006226-RA	Aldehyde_oxidase		0.0498134	0.773695
AGAP005841-RA	NA	NA	0.0424445	0.778478
AGAP000320-RC		dynein intermediate chain, cytosolic [Source:VB Community Annotation]	0.0420227	0.783236
AGAP003475-RB		leucyl aminopeptidase [Source:VB Community Annotation]	0.0480191	0.787322
AGAP011507-RA	COE13O	carboxylesterase [Source:VB Community Annotation]	0.0398706	0.788022
AGAP000747-RA		mitogen-activated protein kinase kinase kinase 5 [Source:VB Community Annotation]	0.045633	0.790793
AGAP002547-RA	Cbp20	Nuclear cap-binding protein subunit 2 [Source:UniProtKB/Swiss-Prot;Acc:Q7QCB6]	0.0471928	0.795491
AGAP000901-RA		alanine transaminase [Source:VB Community Annotation]	0.0490668	1.26161
AGAP000572-RA	CLIPC10	CLIP-domain serine protease [Source:VB Community Annotation]	0.0493712	1.27469
AGAP002385-RA	Trs33	trafficking protein particle complex subunit 6 [Source:VB Community Annotation]	0.0489184	1.27781
AGAP012407-RA		protein disulfide-isomerase A1 [Source:VB Community Annotation]	0.0427557	1.27878
AGAP004808-RA		protease m1 zinc metalloprotease [Source:VB Community Annotation]	0.0431058	1.27935
AGAP002185-RA		developmentally-regulated GTP-binding protein 2 [Source:VB Community Annotation]	0.0408984	1.2801
AGAP003398-RE		nucleosome-remodeling factor 38 kDa subunit [Source:VB Community Annotation]	0.0480071	1.28404
AGAP000396-RA	TPX1	thioredoxin peroxidase 1 [Source:VB Community Annotation]	0.0375188	1.28614
AGAP004682-RA		U4/U6 small nuclear ribonucleoprotein PRP3 [Source:VB Community Annotation]	0.0452151	1.28621
AGAP003196-RA		elongation of very long chain fatty acids protein 7 [Source:VB Community Annotation]	0.0462137	1.29266
AGAP001697-RB		20S proteasome subunit beta 3 [Source:VB Community Annotation]	0.0491715	1.29287
AGAP001190-RA		Female reproductive tract protease GLEANR_896 [Source:UniProtKB/TrEMBL;Acc:A0A1S4GBU1]	0.0464025	1.29477
AGAP003544-RA			0.0453138	1.30443
AGAP002424-RA		Sema domain, seven thrombospondin repeats (type 1 and type 1-like) [Source:VB Community Annotation]	0.0432651	1.30993
AGAP012328-RA			0.0262796	1.31568
AGAP002282-RA		torso-like protein [Source:VB Community Annotation]	0.0317302	1.31847
AGAP010023-RA	NA	NA	0.0274034	1.32004
AGAP005861-RB		Translocon-associated protein subunit beta [Source:UniProtKB/TrEMBL;Acc:Q5TRB4]	0.0338455	1.32494
AGAP002418-RA	CYP4D15	cytochrome P450 [Source:VB Community Annotation]	0.0492195	1.3285
AGAP011353-RA		phosphomannomutase [Source:VB Community Annotation]	0.0354352	1.33615
AGAP009351-RA	NA	NA	0.0475996	1.3363
AGAP011859-RA		beta-glucuronidase [Source:VB Community Annotation]	0.0335728	1.3427
AGAP000782-RA			0.0383285	1.35192
AGAP005202-RA		RING-box protein 1 [Source:VB Community Annotation]	0.0489184	1.35319
AGAP006647-RB			0.0375188	1.36129
AGAP001682-RA		mitochondrial inner membrane protease subunit 1 [Source:VB Community Annotation]	0.029204	1.36206
AGAP005711-RA	CLK	clock [Source:VB Community Annotation]	0.0443296	1.3632
AGAP003439-RQ			0.0323277	1.36467
AGAP004437-RC		Glycerol-3-phosphate dehydrogenase [Source:UniProtKB/TrEMBL;Acc:F5HLN3]	0.0453138	1.36986
AGAP004904-RA	CAT1	Catalase [Source:UniProtKB/TrEMBL;Acc:A3E7Z8]	0.0296953	1.37082
AGAP004358-RA		alkyldihydroxyacetonephosphate synthase [Source:VB Community Annotation]	0.0251859	1.37446
AGAP011193-RA			0.022975	1.37449
AGAP009742-RA		splicing factor, arginine/serine-rich 2 [Source:VB Community Annotation]	0.0366495	1.37624
AGAP004904-RA	CAT1	Catalase [Source:UniProtKB/TrEMBL;Acc:A3E7Z8]	0.033988	1.37941
AGAP013219-RA		elongation of very long chain fatty acids protein 7 [Source:VB Community Annotation]	0.0252042	1.38481
AGAP000726-RA			0.0321726	1.38818
AGAP005506-RA		Boule, transcript variant B [Source:VB Community Annotation]	0.0443296	1.38818
AGAP010205-RA			0.0161855	1.38918
AGAP006725-RA	COEAE3H	carboxylesterase alpha esterase [Source:VB Community Annotation]	0.0489884	1.38995
AGAP009196-RA	GSTE7	glutathione S-transferase epsilon class 7 [Source:VB Community Annotation]	0.031908	1.3923
AGAP004382-RA	GSTD3	glutathione S-transferase delta class 3 [Source:VB Community Annotation]	0.0286638	1.39297
AGAP013286-RD		peptide-methionine (R)-S-oxide reductase [Source:VB Community Annotation]	0.0283622	1.39387
AGAP000223-RA			0.0489176	1.3941
AGAP011317-RA			0.0480071	1.39423
AGAP002353-RA		lipase [Source:VB Community Annotation]	0.0453967	1.39813
AGAP005861-RA		Translocon-associated protein subunit beta [Source:UniProtKB/TrEMBL;Acc:Q5TRB4]	0.0322466	1.39836
AGAP009196-RA	GSTE7	glutathione S-transferase epsilon class 7 [Source:VB Community Annotation]	0.0346719	1.39854
AGAP009196-RA	GSTE7	glutathione S-transferase epsilon class 7 [Source:VB Community Annotation]	0.0321629	1.40038
AGAP004382-RA	GSTD3	glutathione S-transferase delta class 3 [Source:VB Community Annotation]	0.0163197	1.40136
AGAP008728-RA		Transcriptional repressor NF-X1 [Source:UniProtKB/TrEMBL;Acc:A0A1S4GZ37]	0.0224334	1.40188
AGAP006101-RA			0.0335398	1.40602
AGAP001690-RB		regulating synaptic membrane exocytosis protein 2 [Source:VB Community Annotation]	0.0420227	1.40879
AGAP009196-RA	GSTE7	glutathione S-transferase epsilon class 7 [Source:VB Community Annotation]	0.028985	1.40889
AGAP004904-RA	CAT1	Catalase [Source:UniProtKB/TrEMBL;Acc:A3E7Z8]	0.0155449	1.4095
AGAP002240-RA			0.0273299	1.41402
AGAP003764-RA		juvenile hormone-inducible protein [Source:VB Community Annotation]	0.0252042	1.41481
AGAP006647-RA			0.0251859	1.4178
AGAP010414-RA	CYP4C28	cytochrome P450 [Source:VB Community Annotation]	0.0298788	1.42231
AGAP000679-RA		Aminoacylase [Source:UniProtKB/TrEMBL;Acc:Q7QEF5]	0.0344375	1.42372
AGAP010506-RA			0.031908	1.42907
AGAP009944-RA		Retinal dehydrogenase 2 [Source:VB Community Annotation]	0.0317302	1.43036
AGAP006725-RA	COEAE3H	carboxylesterase alpha esterase [Source:VB Community Annotation]	0.0146376	1.43044
AGAP001690-RA		regulating synaptic membrane exocytosis protein 2 [Source:VB Community Annotation]	0.031595	1.43263
AGAP004382-RA	GSTD3	glutathione S-transferase delta class 3 [Source:VB Community Annotation]	0.012019	1.4331
AGAP001303-RA	CSP6	chemosensory protein 6 [Source:VB Community Annotation]	0.0283622	1.44101
AGAP006725-RA	COEAE3H	carboxylesterase alpha esterase [Source:VB Community Annotation]	0.0132035	1.44156
AGAP010414-RA	CYP4C28	cytochrome P450 [Source:VB Community Annotation]	0.0142465	1.44321
AGAP009192-RA	GSTE5	glutathione S-transferase epsilon class 5 [Source:VB Community Annotation]	0.0146376	1.44352
AGAP000415-RA		5-hydroxyisourate hydrolase [Source:VB Community Annotation]	0.0345859	1.4459
AGAP004382-RA	GSTD3	glutathione S-transferase delta class 3 [Source:VB Community Annotation]	0.0150534	1.44704
AGAP009252-RA			0.0337976	1.45081
AGAP011327-RA		ribosomal RNA-processing protein 8 [Source:VB Community Annotation]	0.0276793	1.45101
AGAP000426-RB		benzodiazapine receptor [Source:VB Community Annotation]	0.0174917	1.45274
AGAP009953-RA		guanine nucleotide-binding protein G(I)/G(S)/G(O) subunit gamma-13 [Source:VB Community Annotation]	0.0354352	1.45409
AGAP003492-RC		facilitated glucose transporter (solute carrier family 2) [Source:VB Community Annotation]	0.0276318	1.45515
AGAP003444-RA			0.028985	1.45708
AGAP003492-RD		facilitated glucose transporter (solute carrier family 2) [Source:VB Community Annotation]	0.033988	1.46035
AGAP000416-RA		hydroxyacylglutathione hydrolase [Source:VB Community Annotation]	0.023272	1.46128
AGAP009929-RA		exportin-1 [Source:VB Community Annotation]	0.0482775	1.4614
AGAP000424-RA			0.0283622	1.46692
AGAP000423-RA			0.0368929	1.46788
AGAP003492-RA		facilitated glucose transporter (solute carrier family 2) [Source:VB Community Annotation]	0.0216653	1.46853
AGAP009536-RA		KIF1-binding protein homolog [Source:VB Community Annotation]	0.0429412	1.47063
AGAP013286-RA		peptide-methionine (R)-S-oxide reductase [Source:VB Community Annotation]	0.0089423	1.47766
AGAP013286-RC		peptide-methionine (R)-S-oxide reductase [Source:VB Community Annotation]	0.0117833	1.48207
AGAP000426-RA		benzodiazapine receptor [Source:VB Community Annotation]	0.0170364	1.48325
AGAP003492-RB		facilitated glucose transporter (solute carrier family 2) [Source:VB Community Annotation]	0.0354352	1.48706
AGAP010714-RA		very-long-chain enoyl-CoA reductase [Source:VB Community Annotation]	0.0498866	1.49535
AGAP013000-RA			0.0161896	1.49538
AGAP007724-RC		glycogenin-1 [Source:VB Community Annotation]	0.009486	1.49684
AGAP000426-RC		benzodiazapine receptor [Source:VB Community Annotation]	0.027234	1.4992
AGAP004528-RA			0.0385028	1.50223
AGAP003733-RA		alpha-tocopherol transfer protein-like protein [Source:VB Community Annotation]	0.0467588	1.50959
AGAP001087-RA			0.0396171	1.5118
AGAP007696-RA		DNA-binding protein inhibitor ID [Source:VB Community Annotation]	0.0406476	1.51975
AGAP009584-RA	TRX1	Thioredoxin [Source:UniProtKB/TrEMBL;Acc:Q9NGZ1]	0.0304162	1.52137
AGAP010781-RA	NA	NA	0.00886164	1.52795
AGAP009192-RA	GSTE5	glutathione S-transferase epsilon class 5 [Source:VB Community Annotation]	0.031595	1.53839
AGAP006522-RA		Copz1 protein [Source:VB Community Annotation]	0.00931381	1.54173
AGAP009991-RA		Cyclophilin B precursor [Source:VB Community Annotation]	0.0337146	1.543
AGAP008210-RA	CYP6N1	cytochrome P450 [Source:VB Community Annotation]	0.0315653	1.54515
AGAP001679-RB	NA	NA	0.0132989	1.55417
AGAP001076-RA	CYP4G16	cytochrome P450 [Source:VB Community Annotation]	0.0448981	1.55593
AGAP007400-RA			0.031595	1.56278
AGAP011061-RA		phosphotriesterase-related protein [Source:VB Community Annotation]	0.0161896	1.56306
AGAP005787-RA			0.0262654	1.56477
AGAP009036-RA		solute carrier family 9 (sodium/hydrogen exchanger), member 3 [Source:VB Community Annotation]	0.0177541	1.56678
AGAP005996-RA	CPR21	cuticular protein RR-1 family 21 [Source:VB Community Annotation]	0.011239	1.56843
AGAP012757-RA	NA	NA	0.0436968	1.5687
AGAP006948-RB		tubulin polymerization-promoting protein [Source:VB Community Annotation]	0.02019	1.57244
AGAP001732-RA		hemomucin [Source:VB Community Annotation]	0.0443296	1.57571
AGAP009241-RA	CYP4C36	cytochrome P450 [Source:VB Community Annotation]	0.023272	1.59283
AGAP009374-RA	CYP9M1	cytochrome P450 [Source:VB Community Annotation]	0.0049099	1.60285
AGAP008657-RA			0.0321629	1.60535
AGAP005658-RA	CYP15B1	cytochrome P450 [Source:VB Community Annotation]	0.0498866	1.60759
AGAP009653-RA	NA	NA	0.00566154	1.61094
AGAP012752-RA			0.0351579	1.61121
AGAP003654-RA	GPRCAL3	putative calcitonin receptor 3 [Source:VB Community Annotation]	0.0118444	1.61459
AGAP007255-RA		mitochondrial oxaloacetate transport protein [Source:VB Community Annotation]	0.0161855	1.61495
AGAP012483-RA			0.0286638	1.61601
AGAP001409-RA	OBP3	odorant-binding protein antennal 3 [Source:VB Community Annotation]	0.0402963	1.61761
AGAP001881-RA		protease m1 zinc metalloprotease [Source:VB Community Annotation]	0.0146376	1.6197
AGAP012382-RA			0.0493712	1.62663
AGAP012700-RA			0.0443296	1.63153
AGAP010133-RA	SCRPQ2	Class B Scavenger Receptor (CD36 domain). [Source:VB Community Annotation]	0.00762119	1.63383
AGAP003513-RB			0.0154938	1.6355
AGAP005658-RA	CYP15B1	cytochrome P450 [Source:VB Community Annotation]	0.0344	1.6409
AGAP011970-RA		Abhydrolase domain-containing protein 7 [Source:UniProtKB/TrEMBL;Acc:A0A1S4H804]	0.0344375	1.6432
AGAP001346-RA			0.00874356	1.64496
AGAP009241-RA	CYP4C36	cytochrome P450 [Source:VB Community Annotation]	0.0284422	1.6528
AGAP009374-RA	CYP9M1	cytochrome P450 [Source:VB Community Annotation]	0.0113158	1.65618
AGAP005032-RB		calnexin [Source:VB Community Annotation]	0.031552	1.67253
AGAP010047-RA			0.0470061	1.6837
AGAP005658-RA	CYP15B1	cytochrome P450 [Source:VB Community Annotation]	0.0339939	1.68554
AGAP008281-RA	D7r4	D7 short form salivary protein [Source:VB Community Annotation]	0.0403856	1.68758
AGAP002207-RA	CYP325C1	cytochrome P450 [Source:VB Community Annotation]	0.0341285	1.69216
AGAP013155-RA		Protease m1 zinc metalloprotease [Source:VB Community Annotation]	0.0283622	1.70188
AGAP007584-RA			0.0167339	1.70665
AGAP005032-RA		calnexin [Source:VB Community Annotation]	0.0185082	1.70965
AGAP009985-RA		4-nitrophenylphosphatase [Source:VB Community Annotation]	0.0397673	1.71498
AGAP005327-RA		ribonuclease UK114 [Source:VB Community Annotation]	0.00900117	1.71923
AGAP011971-RA		Ser/Thr protein phosphatase/nucleotidase [Source:VB Community Annotation]	0.0375188	1.72013
AGAP010863-RA			0.0469367	1.72173
AGAP009192-RA	GSTE5	glutathione S-transferase epsilon class 5 [Source:VB Community Annotation]	0.00307402	1.73558
AGAP004851-RA			0.0114372	1.74706
AGAP008369-RA			0.00568008	1.76344
AGAP008444-RA	CPLCG1	cuticular protein CPLCG family (CPLCG1) [Source:VB Community Annotation]	0.0191504	1.77182
AGAP000647-RA			0.022975	1.77257
AGAP002632-RA			0.031908	1.77826
AGAP009192-RA	GSTE5	glutathione S-transferase epsilon class 5 [Source:VB Community Annotation]	0.00600028	1.78416
AGAP003785-RC		glucose dehydrogenase (acceptor) [Source:VB Community Annotation]	0.00339147	1.79035
AGAP008547-RA			0.0153673	1.795
AGAP003785-RD		glucose dehydrogenase (acceptor) [Source:VB Community Annotation]	0.00260168	1.80272
AGAP009374-RA	CYP9M1	cytochrome P450 [Source:VB Community Annotation]	0.00311402	1.80888
AGAP004380-RA	GSTD12	glutathione S-transferase delta class 12 [Source:VB Community Annotation]	0.0146376	1.80943
AGAP002207-RA	CYP325C1	cytochrome P450 [Source:VB Community Annotation]	0.0237594	1.8096
AGAP012838-RA			0.00630177	1.81173
AGAP001717-RA			0.031908	1.84488
AGAP006480-RB			0.00407051	1.85449
AGAP006480-RA			0.0157909	1.85703
AGAP010854-RA		solute carrier family 45, member 1/2/4 [Source:VB Community Annotation]	0.012453	1.86963
AGAP007460-RB		acyl-CoA-binding protein 2 [Source:VB Community Annotation]	0.00445664	1.87081
AGAP011315-RA		Fatty-acid amide hydrolase 2 [Source:UniProtKB/TrEMBL;Acc:A0A1S4H696]	0.0192587	1.8716
AGAP001768-RB	GILT2	gamma-interferon-inducible lysosomal thiol reductase [Source:VB Community Annotation]	0.0147573	1.883
AGAP001409-RB	OBP3	odorant-binding protein antennal 3 [Source:VB Community Annotation]	0.0453138	1.88495
AGAP008961-RA		maltase [Source:VB Community Annotation]	0.0351579	1.88974
AGAP001768-RA	GILT2	gamma-interferon-inducible lysosomal thiol reductase [Source:VB Community Annotation]	0.0119278	1.89001
AGAP000743-RB			0.00407051	1.89207
AGAP006259-RA			0.019278	1.90057
AGAP007572-RA		All-trans/9-cis [Source:VB Community Annotation]	0.00554384	1.91226
AGAP011098-RA			0.00215454	1.91564
AGAP013043-RA			0.00339147	1.94473
AGAP001864-RA	CYP4H15	cytochrome P450 [Source:VB Community Annotation]	0.00583199	1.95036
AGAP009246-RA	CYP4C27	Cytochrome P450 [Source:UniProtKB/TrEMBL;Acc:A0A1S4H0K4]	0.0444853	1.96348
AGAP009195-RA	GSTE1	glutathione S-transferase epsilon class 1 [Source:VB Community Annotation]	0.00383166	1.97073
AGAP003422-RA		endoplasmic reticulum metallopeptidase 1 [Source:VB Community Annotation]	0.00378984	1.9784
AGAP007460-RA		acyl-CoA-binding protein 2 [Source:VB Community Annotation]	0.00886164	1.9798
AGAP003692-RA		Aminopeptidase [Source:UniProtKB/TrEMBL;Acc:A0A1S4GJH4]	0.00687994	1.99241
AGAP011812-RA		elongation of very long chain fatty acids [Source:VB Community Annotation]	0.0335544	1.99489
AGAP009195-RA	GSTE1	glutathione S-transferase epsilon class 1 [Source:VB Community Annotation]	0.0109105	2.00564
AGAP007165-RA		Late trypsin [Source:VB Community Annotation]	0.0275927	2.01443
AGAP006075-RA	OBP49	odorant-binding protein 49 [Source:VB Community Annotation]	0.030097	2.01559
AGAP004988-RA			0.0177541	2.02107
AGAP010229-RA		beta-ureidopropionase [Source:VB Community Annotation]	0.0271656	2.02176
AGAP006724-RA	COEAE3G	carboxylesterase [Source:VB Community Annotation]	0.00745133	2.0384
AGAP012916-RA			0.0260009	2.03865
AGAP010986-RA	NA	NA	0.00790302	2.04168
AGAP009195-RA	GSTE1	glutathione S-transferase epsilon class 1 [Source:VB Community Annotation]	0.00502259	2.05126
AGAP009195-RA	GSTE1	glutathione S-transferase epsilon class 1 [Source:VB Community Annotation]	0.0161896	2.07111
AGAP002205-RA	CYP325C2	cytochrome P450 [Source:VB Community Annotation]	0.0350268	2.10283
AGAP009246-RA	CYP4C27	Cytochrome P450 [Source:UniProtKB/TrEMBL;Acc:A0A1S4H0K4]	0.0353027	2.11077
AGAP005512-RA		Elongation of very long chain fatty acids protein [Source:UniProtKB/TrEMBL;Acc:Q7Q747]	0.00187566	2.12342
AGAP007480-RA	CYP6AH1	cytochrome P450 [Source:VB Community Annotation]	0.0262654	2.12918
AGAP006723-RA	COEAE2G	carboxylesterase [Source:VB Community Annotation]	0.0385467	2.14602
AGAP002205-RA	CYP325C2	cytochrome P450 [Source:VB Community Annotation]	0.0230057	2.15614
AGAP007479-RA		methylenetetrahydrofolate reductase (NADPH) [Source:VB Community Annotation]	0.0310019	2.15933
AGAP004809-RA	APN1	alanyl aminopeptidase N 1 [Source:VB Community Annotation]	0.00264843	2.16177
AGAP005985-RA		fatty acyl-CoA reductase 2 [Source:VB Community Annotation]	0.0135599	2.18634
AGAP002205-RA	CYP325C2	cytochrome P450 [Source:VB Community Annotation]	0.0150534	2.18672
AGAP009246-RA	CYP4C27	Cytochrome P450 [Source:UniProtKB/TrEMBL;Acc:A0A1S4H0K4]	0.0167759	2.1874
AGAP008279-RA	D7L2	D7 long form salivary protein [Source:VB Community Annotation]	0.0451858	2.18897
AGAP008237-RA		Putative G-protein coupled receptor GPCR [Source:UniProtKB/TrEMBL;Acc:A0A1S4GXN8]	0.0238751	2.19551
AGAP006132-RA		ganglioside-induced differentiation-associated-protein 1 [Source:VB Community Annotation]	0.0283622	2.20559
AGAP007583-RA	NA	NA	0.0498134	2.21293
AGAP009379-RA		cellular retinaldehyde-binding protein [Source:VB Community Annotation]	0.0492139	2.23669
AGAP008282-RA	D7r2	D7 short form salivary protein [Source:VB Community Annotation]	0.0462137	2.2416
AGAP003499-RA			0.00339147	2.24736
AGAP003734-RA			0.00493052	2.26624
AGAP005323-RB		D-aspartate oxidase [Source:VB Community Annotation]	0.0429412	2.27011
AGAP003473-RA			0.0280556	2.27178
AGAP007583-RB	NA	NA	0.0429167	2.27742
AGAP001546-RA		Neither inactivation nor afterpotential protein G [Source:VB Community Annotation]	0.002547	2.29214
AGAP008209-RA	CYP6M1	cytochrome P450 [Source:VB Community Annotation]	0.0219142	2.31332
AGAP003785-RB		glucose dehydrogenase (acceptor) [Source:VB Community Annotation]	0.0135599	2.31434
AGAP008962-RA		alpha-glucosidase [Source:VB Community Annotation]	0.0386263	2.31611
AGAP007480-RA	CYP6AH1	cytochrome P450 [Source:VB Community Annotation]	0.0205535	2.32368
AGAP005313-RA			0.0184358	2.32512
AGAP013192-RA		venom allergen [Source:VB Community Annotation]	0.0208283	2.32724
AGAP003354-RA	A5R3	antigen 5 related protein 3 [Source:VB Community Annotation]	0.0272466	2.33612
AGAP010479-RA			0.00737461	2.34207
AGAP008182-RA			0.00814064	2.37316
AGAP006400-RA		alkaline phosphatase 2 [Source:VB Community Annotation]	0.0304162	2.38116
AGAP010132-RA	SCRBQ1	Class B Scavenger Receptor (CD36 domain). [Source:VB Community Annotation]	0.0114805	2.3943
AGAP008209-RA	CYP6M1	cytochrome P450 [Source:VB Community Annotation]	0.0173613	2.39617
AGAP013201-RA			0.0101489	2.453
AGAP008036-RA			0.00307402	2.45728
AGAP006724-RA	COEAE3G	carboxylesterase [Source:VB Community Annotation]	0.0131844	2.47158
AGAP012609-RA			0.0268118	2.47937
AGAP006724-RA	COEAE3G	carboxylesterase [Source:VB Community Annotation]	0.0125578	2.49831
AGAP012849-RA			0.0158101	2.50486
AGAP006709-RA	CHYM1	Chymotrypsin-1 [Source:UniProtKB/Swiss-Prot;Acc:Q27289]	0.0244379	2.51965
AGAP000640-RA	OBP33	odorant-binding protein 33 [Source:VB Community Annotation]	0.0102751	2.52025
AGAP003238-RA		N-myc downstream regulated [Source:VB Community Annotation]	0.00568008	2.55604
AGAP003238-RB		N-myc downstream regulated [Source:VB Community Annotation]	0.00557854	2.5704
AGAP006419-RA	A5R2	antigen 5 related protein 2 [Source:VB Community Annotation]	0.00105658	2.59907
AGAP003238-RC		N-myc downstream regulated [Source:VB Community Annotation]	0.0049099	2.63816
AGAP010563-RA		solute carrier family 7 (cationic amino acid transporter, y+ system) [Source:VB Community Annotation]	0.00310723	2.71553
AGAP003238-RD		N-myc downstream regulated [Source:VB Community Annotation]	0.0020388	2.72962
AGAP008209-RA	CYP6M1	cytochrome P450 [Source:VB Community Annotation]	0.0197227	2.76045
AGAP005655-RA	CYC	cycle [Source:VB Community Annotation]	0.0061307	2.79066
AGAP009374-RA	CYP9M1	cytochrome P450 [Source:VB Community Annotation]	0.000419529	2.86295
AGAP009363-RA	CYP9M1	cytochrome P450 [Source:VB Community Annotation]	0.000306345	2.96933
AGAP008209-RA	CYP6M1	cytochrome P450 [Source:VB Community Annotation]	0.0197227	3.00026
AGAP008278-RA	D7L1	D7 long form salivary protein [Source:VB Community Annotation]	0.0049099	3.10019
AGAP003977-RA			0.00235485	3.11265
AGAP006370-RA			0.00296208	3.12119
AGAP009946-RA	GSTMS3	glutathione transferase microsomal 3 [Source:VB Community Annotation]	0.00175936	3.17893
AGAP013142-RA			0.0238943	3.18254
AGAP012984-RA		Protease m1 zinc metalloprotease [Source:VB Community Annotation]	0.00264843	3.23138
AGAP000750-RA			0.0421295	3.29138
AGAP012696-RA		Sulfotransferase (Sult) [Source:VB Community Annotation]	0.00305109	3.29961
AGAP013194-RA			0.0177541	3.32317
AGAP009946-RA	GSTMS3	glutathione transferase microsomal 3 [Source:VB Community Annotation]	0.00187056	3.4589
AGAP003083-RA		lipase [Source:VB Community Annotation]	0.00583199	3.46419
AGAP002058-RA		beta-galactosidase [Source:VB Community Annotation]	0.0248971	3.47982
AGAP013106-RA		Niemann-Pick Type C-2 [Source:VB Community Annotation]	0.00187056	3.50544
AGAP009946-RA	GSTMS3	glutathione transferase microsomal 3 [Source:VB Community Annotation]	0.00307402	3.64765
AGAP009946-RA	GSTMS3	glutathione transferase microsomal 3 [Source:VB Community Annotation]	0.00407051	3.68358
AGAP002852-RA			0.00172566	4.02668
AGAP006723-RA	COEAE2G	carboxylesterase [Source:VB Community Annotation]	0.0397673	4.07378
AGAP006723-RA	COEAE2G	carboxylesterase [Source:VB Community Annotation]	0.0468683	4.38884
AGAP004378-RA	GSTD11	glutathione S-transferase delta class 11 [Source:VB Community Annotation]	0.000190498	4.56622
AGAP006723-RA	COEAE2G	carboxylesterase [Source:VB Community Annotation]	0.0443869	4.63053
AGAP004378-RA	GSTD11	glutathione S-transferase delta class 11 [Source:VB Community Annotation]	0.000775116	4.64743
AGAP004378-RA	GSTD11	glutathione S-transferase delta class 11 [Source:VB Community Annotation]	0.000250358	5.0984
AGAP004378-RA	GSTD11	glutathione S-transferase delta class 11 [Source:VB Community Annotation]	0.000190498	5.40357
AGAP001956-RA		Niemann-Pick Type C-2 [Source:VB Community Annotation]	0.000117919	5.84915
AGAP006710-RA	CHYM2	chymotrypsin [Source:VB Community Annotation]	0.00191054	6.20861
AGAP005498-RA		phospholipid scramblase 2 [Source:VB Community Annotation]	0.00239508	7.28688
AGAP005498-RC		phospholipid scramblase 2 [Source:VB Community Annotation]	0.000100718	9.19666
AGAP005498-RB		phospholipid scramblase 2 [Source:VB Community Annotation]	8.49e-05	9.41907
AGAP005499-RA		dehydrogenase/reductase SDR family member 11 precursor [Source:VB Community Annotation]	0.000775116	10.4334
AGAP010326-RA	AQP3	aquaporin [Source:VB Community Annotation]	0.000124411	11.0378
